# Siderophore production and utilization by microbes in the North Pacific Ocean

**DOI:** 10.1101/2022.02.26.482025

**Authors:** Jiwoon Park, Bryndan P. Durham, Rebecca S. Key, Ryan D. Groussman, Paulina Pinedo-Gonzalez, Nicholas J. Hawco, Seth G. John, Michael C.G. Carlson, Debbie Lindell, Laurie Juranek, Sara Ferrón, Francois Ribalet, E. Virginia Armbrust, Anitra E. Ingalls, Randelle M. Bundy

## Abstract

Siderophores are strong iron-binding molecules produced and utilized by microbes to acquire the limiting nutrient iron (Fe) from their surroundings. Despite their importance as a component of the iron-binding ligand pool in seawater, data on the distribution of siderophores and the microbes that use them are limited. Here we measured the concentrations and types of dissolved siderophores during two cruises in April 2016 and June 2017 that transited from the iron-replete, low-macronutrient North Pacific Subtropical Gyre (NPSG) through the North Pacific Transition Zone (NPTZ) to the iron-deplete, high-macronutrient North Pacific Subarctic Frontal Zone (SAFZ). Surface siderophore concentrations in 2017 were higher in the NPTZ (4.0 – 13.9 pM) than the SAFZ (1.2 – 5.1 pM), which may be partly attributed to stimulated siderophore production by environmental factors such as dust-derived iron concentrations (up to 0.51 nM). Multiple types of siderophores were identified on both cruises, including ferrioxamines, amphibactins and iron-free forms of photoreactive siderophores, which suggest active production and use of diverse siderophores across latitude and depth. Additionally, the widespread genetic potential for siderophore biosynthesis and uptake across latitude and the variability in the taxonomic composition of bacterial communities that transcribe putative ferrioxamine, amphibactin and salmochelin transporter genes at different latitudes suggest that particular microbes actively produce and use siderophores, altering siderophore distributions and the bioavailability of iron across the North Pacific.
