## Supplementary Table 1 for "Siderophore production and utilization by microbes in the North Pacific Ocean"

### Sheet: Supp_Table_siderophore_IDs
Cruise	Latitude	Depth	Compound	Form	Exact mass	MS2_confidence_level	MS2_matching_fragments	Reference	MS2_notes	flag
Gradients2	29.84	16.5	amphibactin D	Fe-bound	885.415	1	580.3; 680.3	Bundy et al. 2018
Gradients2	29.84	94.5	amphibactin D	Fe-bound	885.415	2
Gradients2	34.51	45	amphibactin D	Fe-bound	885.415	2
Gradients2	34.51	100	amphibactin D	Fe-bound	885.415	2
Gradients2	29.84	16.5	amphibactin E	Fe-bound	911.43	1	485.1; 606.3; 634.3	Boiteau et al. 2019
Gradients2	29.84	94.5	amphibactin E	Fe-bound	911.43	2
Gradients2	34	15	amphibactin E	Fe-bound	911.43	2
Gradients2	34.51	45	amphibactin E	Fe-bound	911.43	2
Gradients2	34.51	100	amphibactin E	Fe-bound	911.43	2
Gradients2	34.51	200	amphibactin E	Fe-bound	911.43	2
Gradients2	37	15	amphibactin E	Fe-bound	911.43	2
Gradients2	37	128.5	amphibactin E	Fe-bound	911.43	2
Gradients2	38	60	amphibactin E	Fe-bound	911.43	2
Gradients2	29.84	16.5	amphibactin H	Fe-bound	913.446	1	485.1; 636.3	Boiteau et al. 2019
Gradients2	29.84	94.5	amphibactin H	Fe-bound	913.446	2
Gradients2	34.51	45	amphibactin H	Fe-bound	913.446	2
Gradients2	34.51	100	amphibactin H	Fe-bound	913.446	2
Gradients2	29.84	16.5	amphibactin T	Fe-bound	857.383	1	552.3; 580.3	Bundy et al. 2018
Gradients2	34.51	45	amphibactin T	Fe-bound	857.383	2
Gradients2	34.51	100	amphibactin T	Fe-bound	857.383	2
Gradients1	26.29	15	desferrioxamine B	Fe-bound	614.273	1	414.15	Boiteau et al. 2019
Gradients1	36.57	15	desferrioxamine B	Fe-bound	614.273	1	397.13	Boiteau et al. 2019
Gradients1	28.139	400	desferrioxamine B	Fe-bound	614.273	2
Gradients1	29.457	15	desferrioxamine B	Fe-bound	614.273	2
Gradients1	32.582	70	desferrioxamine B	Fe-bound	614.273	2
Gradients1	32.582	400	desferrioxamine B	Fe-bound	614.273	2
Gradients1	36.57	200	desferrioxamine B	Fe-bound	614.273	2
Gradients1	37.297	15	desferrioxamine B	Fe-bound	614.273	2
Gradients1	37.297	150	desferrioxamine B	Fe-bound	614.273	2
Gradients1	37.297	150	desferrioxamine B	Fe-bound	614.273	2
Gradients1	37.297	400	desferrioxamine B	Fe-bound	614.273	2
Gradients1	35.463	15	desferrioxamine E	Fe-bound	654.268	1	537.2	Sidebottom et al. 2015
Gradients1	35.463	200	desferrioxamine E	Fe-bound	654.268	1	537.2	Sidebottom et al. 2015
Gradients2	29.84	16.5	desferrioxamine E	Fe-bound	654.268	1	537.2	Sidebottom et al. 2015
Gradients2	34.51	100	desferrioxamine E	Fe-bound	654.268	1	537.2; 636.3	Sidebottom et al. 2015
Gradients2	34.51	200	desferrioxamine E	Fe-bound	654.268	1	537.2; 636.3	Sidebottom et al. 2015
Gradients2	37	55.5	desferrioxamine E	Fe-bound	654.268	1	636.3	Sidebottom et al. 2015
Gradients2	37	88.5	desferrioxamine E	Fe-bound	654.268	1	537.2	Sidebottom et al. 2015
Gradients2	38	60	desferrioxamine E	Fe-bound	654.268	1	537.2	Sidebottom et al. 2015
Gradients1	36.57	60	desferrioxamine E	Fe-bound	654.268	2
Gradients1	36.57	400	desferrioxamine E	Fe-bound	654.268	2
Gradients1	37.297	400	desferrioxamine E	Fe-bound	654.268	2
Gradients2	37	128.5	desferrioxamine E	Fe-bound	654.268	2
Gradients2	38	38.5	desferrioxamine E	Fe-bound	654.268	2
Gradients2	29.84	94.5	desferrioxamine E	Fe-bound	654.268	2
Gradients2	38	148	desferrioxamine E	Fe-bound	654.268	2
Gradients1	23.497	400	desferrioxamine G1	Fe-bound	672.278	2		Mawji et al. 2008	MS2s not obtained from samples listed here, but m/z and RT aligned with other samples that were ran in our lab and had MS2 fragments that match ferrioxamine G1 (472.2; 554.2; 572.3)
Gradients1	26.29	400	desferrioxamine G1	Fe-bound	672.278	2		Mawji et al. 2008	MS2s not obtained from samples listed here, but m/z and RT aligned with other samples that were ran in our lab and had MS2 fragments that match ferrioxamine G1 (472.2; 554.2; 572.3)
Gradients1	29.457	15	desferrioxamine G1	Fe-bound	672.278	2		Mawji et al. 2008	MS2s not obtained from samples listed here, but m/z and RT aligned with other samples that were ran in our lab and had MS2 fragments that match ferrioxamine G1 (472.2; 554.2; 572.3)
Gradients1	32.582	200	desferrioxamine G1	Fe-bound	672.278	2		Mawji et al. 2008	MS2s not obtained from samples listed here, but m/z and RT aligned with other samples that were ran in our lab and had MS2 fragments that match ferrioxamine G1 (472.2; 554.2; 572.3)
Gradients1	36.57	60	desferrioxamine G1	Fe-bound	672.278	2		Mawji et al. 2008	MS2s not obtained from samples listed here, but m/z and RT aligned with other samples that were ran in our lab and had MS2 fragments that match ferrioxamine G1 (472.2; 554.2; 572.3)
Gradients1	36.57	200	desferrioxamine G1	Fe-bound	672.278	2		Mawji et al. 2008	MS2s not obtained from samples listed here, but m/z and RT aligned with other samples that were ran in our lab and had MS2 fragments that match ferrioxamine G1 (472.2; 554.2; 572.3)
Gradients1	36.57	400	desferrioxamine G1	Fe-bound	672.278	2		Mawji et al. 2008	MS2s not obtained from samples listed here, but m/z and RT aligned with other samples that were ran in our lab and had MS2 fragments that match ferrioxamine G1 (472.2; 554.2; 572.3)
Gradients2	29.84	94.5	desferrioxamine G1	Fe-bound	672.278	2		Mawji et al. 2008	MS2s not obtained from samples listed here, but m/z and RT aligned with other samples that were ran in our lab and had MS2 fragments that match ferrioxamine G1 (472.2; 554.2; 572.3)
Gradients2	34.51	100	desferrioxamine G1	Fe-bound	672.278	2		Mawji et al. 2008	MS2s not obtained from samples listed here, but m/z and RT aligned with other samples that were ran in our lab and had MS2 fragments that match ferrioxamine G1 (472.2; 554.2; 572.3)
Gradients2	34.51	200	desferrioxamine G1	Fe-bound	672.278	2		Mawji et al. 2008	MS2s not obtained from samples listed here, but m/z and RT aligned with other samples that were ran in our lab and had MS2 fragments that match ferrioxamine G1 (472.2; 554.2; 572.3)
Gradients2	38	60	desferrioxamine G1	Fe-bound	672.278	2		Mawji et al. 2008	MS2s not obtained from samples listed here, but m/z and RT aligned with other samples that were ran in our lab and had MS2 fragments that match ferrioxamine G1 (472.2; 554.2; 572.3)
Gradients1	36.57	15	2-N-methylcoprogen	apo	783.414	1	299.1; 411.2	Antelo et al. 2014
Gradients1	26.29	150	2-N-methylcoprogen	apo	783.414	2
Gradients1	28.139	15	2-N-methylcoprogen	apo	783.414	2
Gradients1	32.582	200	2-N-methylcoprogen	apo	783.414	2
Gradients1	36.57	400	2-N-methylcoprogen	apo	783.414	2
Gradients1	37.297	15	2-N-methylcoprogen	apo	783.414	2
Gradients1	37.297	400	2-N-methylcoprogen	apo	783.414	2
Gradients1	32.582	150	2-N-methylcoprogen	apo	783.414	2
Gradients1	26.29	150	coelichelin	apo	566.279	1	260.22; 307.27; 566.42	Bunet et al. 2014
Gradients1	26.29	200	coelichelin	apo	566.279	2
Gradients1	32.582	400	coelichelin	apo	566.279	2
Gradients1	35.463	200	coelichelin	apo	566.279	2
Gradients1	36.57	400	coelichelin	apo	566.279	2
Gradients1	36.57	15	coprogen	apo	769.398	1	285.1;397.2	Antelo et al. 2014
Gradients1	26.29	200	coprogen	apo	769.398	2
Gradients1	26.29	400	coprogen	apo	769.398	2
Gradients1	28.139	15	coprogen	apo	769.398	2
Gradients1	28.139	150	coprogen	apo	769.398	2
Gradients1	32.582	200	coprogen	apo	769.398	2
Gradients2	41.42	15	schizokinen	apo	421.193	1	133.10;361.16; 403.26	Storey et al. 2006
Gradients2	41.42	57	schizokinen	apo	421.193	1	133.10;361.16; 403.26	Storey et al. 2006
Gradients2	39.5	15	schizokinen	apo	421.193	2
Gradients2	39.5	25	schizokinen	apo	421.193	2
Gradients2	39.5	45	schizokinen	apo	421.193	2
Gradients2	41.42	25	schizokinen	apo	421.193	2
Gradients2	41.42	50	schizokinen	apo	421.193	2
Gradients1	35.463	15	desferrioxamine E	apo	601.356	2			same RT with Fe-bound form; MS1 peak height is approximately ~1/10 lower than Fe peak
Gradients1	36.57	400	desferrioxamine E	apo	601.356	2			same RT with Fe-bound form; MS1 peak height is approximately ~1/10 lower than Fe peak
Gradients2	29.84	94.5	moanachelin gly-B	apo	774.461	2	784.51	Gauglitz and Butler, 2013	fragment mass inferred from fragments of moanachelin gly-D
Gradients2	37	25.5	moanachelin gly-B	apo	774.461	2	784.51	Gauglitz and Butler, 2013	fragment mass inferred from fragments of moanachelin gly-D
Gradients2	34	15	moanachelin gly-B	apo	774.461	2
Gradients2	39.5	25	moanachelin gly-B	apo	774.461	2
Gradients2	39.5	100	moanachelin gly-B	apo	774.461	2
Gradients2	39.5	45	moanachelin gly-B	apo	774.461	2
Gradients1	26.29	200	petrobactin	apo	719.362	2		Manck et al. 2021	MS2s not obtained from samples listed here, but m/z and RT aligned with other samples that were ran in our lab and had MS2 fragments that match petrobactin (194.1; 438.2; 565.3)
Gradients1	28.139	120	petrobactin	apo	719.362	2		Manck et al. 2021	MS2s not obtained from samples listed here, but m/z and RT aligned with other samples that were ran in our lab and had MS2 fragments that match petrobactin (194.1; 438.2; 565.3)
Gradients1	28.139	150	petrobactin	apo	719.362	2		Manck et al. 2021	MS2s not obtained from samples listed here, but m/z and RT aligned with other samples that were ran in our lab and had MS2 fragments that match petrobactin (194.1; 438.2; 565.3)
Gradients1	32.582	150	petrobactin	apo	719.362	2		Manck et al. 2021	MS2s not obtained from samples listed here, but m/z and RT aligned with other samples that were ran in our lab and had MS2 fragments that match petrobactin (194.1; 438.2; 565.3)
Gradients1	32.582	200	petrobactin	apo	719.362	2		Manck et al. 2021	MS2s not obtained from samples listed here, but m/z and RT aligned with other samples that were ran in our lab and had MS2 fragments that match petrobactin (194.1; 438.2; 565.3)
Gradients1	37.297	15	petrobactin	apo	719.362	2		Manck et al. 2021	MS2s not obtained from samples listed here, but m/z and RT aligned with other samples that were ran in our lab and had MS2 fragments that match petrobactin (194.1; 438.2; 565.3)
Gradients1	37.297	400	petrobactin	apo	719.362	2		Manck et al. 2021	MS2s not obtained from samples listed here, but m/z and RT aligned with other samples that were ran in our lab and had MS2 fragments that match petrobactin (194.1; 438.2; 565.3)
Gradients2	37	88.5	heterobactin B	apo	438.199	3	438.2	Djoumbou-Feunang et al. 2019
Gradients2	37	128.5	heterobactin B	apo	438.199	3	361.16; 438.20	Djoumbou-Feunang et al. 2019
Gradients2	39.5	200	heterobactin B	apo	438.199	3	325.15; 361.16	Djoumbou-Feunang et al. 2019
Gradients2	41.42	50	heterobactin B	apo	438.199	3	325.15; 361.16; 438.20	Djoumbou-Feunang et al. 2019
Gradients2	41.42	77	heterobactin B	apo	438.199	3	361.16; 438.20	Djoumbou-Feunang et al. 2019
Gradients2	41.42	100	heterobactin B	apo	438.199	3	325.15	Djoumbou-Feunang et al. 2019
Gradients2	41.42	57	heterobactin B	apo	438.199	3
Gradients2	34	15	rhizoferrin	apo	437.141	3	375.14; 401.12; 419.13	Djoumbou-Feunang et al. 2019
Gradients2	34.51	15	rhizoferrin	apo	437.141	3
Gradients2	37	128.5	rhizoferrin	apo	437.141	3
Gradients2	39.5	25	rhizoferrin	apo	437.141	3
Gradients2	39.5	45	rhizoferrin	apo	437.141	3
Gradients2	39.5	200	rhizoferrin	apo	437.141	3
Gradients2	41.42	15	rhizoferrin	apo	437.141	3
Gradients2	41.42	25	rhizoferrin	apo	437.141	3
Gradients2	41.42	50	rhizoferrin	apo	437.141	3
Gradients2	41.42	100	rhizoferrin	apo	437.141	3
Gradients1	23.497	150	synechobactin c12	apo	561.35	3
Gradients1	26.29	15	synechobactin c12	apo	561.35	3	501.33; 543.36; 561.34	Djoumbou-Feunang et al. 2019
Gradients1	26.29	150	synechobactin c12	apo	561.35	3
Gradients1	28.139	15	synechobactin c12	apo	561.35	3
Gradients1	28.139	120	synechobactin c12	apo	561.35	3
Gradients1	28.139	150	synechobactin c12	apo	561.35	3
Gradients1	29.457	15	synechobactin c12	apo	561.35	3
Gradients1	32.582	15	synechobactin c12	apo	561.35	3
Gradients1	32.582	70	synechobactin c12	apo	561.35	3
Gradients1	32.582	150	synechobactin c12	apo	561.35	3
Gradients1	36.57	60	synechobactin c12	apo	561.35	3
Gradients2	29.84	16.5	synechobactin c13	apo	575.366	3
Gradients2	29.84	94.5	synechobactin c13	apo	575.366	3
Gradients2	34	15	synechobactin c13	apo	575.366	3
Gradients2	34.51	15	synechobactin c13	apo	575.366	3
Gradients2	34.51	25	synechobactin c13	apo	575.366	3
Gradients2	34.51	45	synechobactin c13	apo	575.366	3	557.36	Djoumbou-Feunang et al. 2019
Gradients2	37	15	synechobactin c13	apo	575.366	3	557.36	Djoumbou-Feunang et al. 2019
Gradients2	37	25.5	synechobactin c13	apo	575.366	3	557.36	Djoumbou-Feunang et al. 2019
Gradients2	38	16.5	synechobactin c13	apo	575.366	3	557.36	Djoumbou-Feunang et al. 2019
Gradients2	38	38.5	synechobactin c13	apo	575.366	3	557.36	Djoumbou-Feunang et al. 2019
Gradients2	38	148	synechobactin c13	apo	575.366	3	557.36	Djoumbou-Feunang et al. 2019
Gradients2	39.5	15	synechobactin c13	apo	575.366	3	557.36	Djoumbou-Feunang et al. 2019
Gradients2	39.5	25	synechobactin c13	apo	575.366	3	557.36	Djoumbou-Feunang et al. 2019
Gradients2	39.5	100	synechobactin c13	apo	575.366	3	557.36	Djoumbou-Feunang et al. 2019
Gradients2	34.51	100	synechobactin c13	apo	575.366	3
Gradients2	34.51	200	synechobactin c13	apo	575.366	3
Gradients2	37	55.5	synechobactin c13	apo	575.366	3
Gradients2	38	60	synechobactin c13	apo	575.366	3
Gradients2	39.5	45	synechobactin c13	apo	575.366	3
Gradients2	41.42	25	synechobactin c13	apo	575.366	3
Gradients2	41.42	50	synechobactin c13	apo	575.366	3
Gradients2	41.42	57	synechobactin c13	apo	575.366	3
Gradients1	32.582	200	acinetobactin	Fe-bound	400.047	4
Gradients1	32.582	400	acinetobactin	Fe-bound	400.047	4
Gradients1	35.463	200	acinetobactin	Fe-bound	400.047	4
Gradients1	36.57	15	acinetobactin	Fe-bound	400.047	4
Gradients1	36.57	150	acinetobactin	Fe-bound	400.047	4
Gradients1	37.297	150	acinetobactin	Fe-bound	400.047	4
Gradients2	34.51	25	agrobactin	Fe-bound	690.162	4
Gradients2	37	55.5	agrobactin	Fe-bound	690.162	4
Gradients2	37	88.5	agrobactin	Fe-bound	690.162	4
Gradients2	37	128.5	agrobactin	Fe-bound	690.162	4
Gradients2	38	16.5	agrobactin	Fe-bound	690.162	4
Gradients2	38	38.5	agrobactin	Fe-bound	690.162	4
Gradients2	41.42	25	agrobactin	Fe-bound	690.162	4
Gradients2	41.42	200	agrobactin	Fe-bound	690.162	4
Gradients1	23.497	150	amonabactin P693	Fe-bound	747.22	4
Gradients1	23.497	400	amonabactin P693	Fe-bound	747.22	4
Gradients1	26.29	150	amonabactin P693	Fe-bound	747.22	4
Gradients1	26.29	200	amonabactin P693	Fe-bound	747.22	4
Gradients1	26.29	400	amonabactin P693	Fe-bound	747.22	4
Gradients1	28.139	150	amonabactin P693	Fe-bound	747.22	4
Gradients1	28.139	200	amonabactin P693	Fe-bound	747.22	4
Gradients1	29.457	15	amonabactin P693	Fe-bound	747.22	4
Gradients1	32.582	70	amonabactin P693	Fe-bound	747.22	4
Gradients1	32.582	150	amonabactin P693	Fe-bound	747.22	4
Gradients1	32.582	200	amonabactin P693	Fe-bound	747.22	4
Gradients1	32.582	400	amonabactin P693	Fe-bound	747.22	4
Gradients1	35.463	15	amonabactin P693	Fe-bound	747.22	4
Gradients1	35.463	200	amonabactin P693	Fe-bound	747.22	4
Gradients1	36.57	15	amonabactin P693	Fe-bound	747.22	4
Gradients1	36.57	60	amonabactin P693	Fe-bound	747.22	4
Gradients1	36.57	150	amonabactin P693	Fe-bound	747.22	4
Gradients1	36.57	200	amonabactin P693	Fe-bound	747.22	4
Gradients1	36.57	400	amonabactin P693	Fe-bound	747.22	4
Gradients1	37.297	15	amonabactin P693	Fe-bound	747.22	4
Gradients1	37.297	45	amonabactin P693	Fe-bound	747.22	4
Gradients1	37.297	150	amonabactin P693	Fe-bound	747.22	4
Gradients1	37.297	400	amonabactin P693	Fe-bound	747.22	4
Gradients1	26.29	15	amphibactin I	Fe-bound	939.462	4
Gradients1	26.29	200	amphibactin I	Fe-bound	939.462	4
Gradients2	38	38.5	azotobactin D	Fe-bound	1436.44	4
Gradients2	38	148	azotobactin D	Fe-bound	1436.44	4
Gradients2	39.5	200	azotobactin D	Fe-bound	1436.44	4
Gradients2	41.42	57	azotobactin D	Fe-bound	1436.44	4
Gradients2	41.42	77	azotobactin D	Fe-bound	1436.44	4
Gradients1	26.29	15	bisucaberin	Fe-bound	454.151	4
Gradients1	28.139	120	bisucaberin	Fe-bound	454.151	4
Gradients1	29.457	15	bisucaberin	Fe-bound	454.151	4
Gradients1	32.582	15	bisucaberin	Fe-bound	454.151	4
Gradients1	35.463	200	bisucaberin	Fe-bound	454.151	4
Gradients1	37.297	400	bisucaberin	Fe-bound	454.151	4
Gradients1	23.497	400	carboxymycobactins 107_3	Fe-bound	771.241	4
Gradients1	32.582	70	carboxymycobactins 107_3	Fe-bound	771.241	4
Gradients1	35.463	200	carboxymycobactins 107_3	Fe-bound	771.241	4
Gradients1	36.57	15	carboxymycobactins 107_3	Fe-bound	771.241	4
Gradients1	36.57	60	carboxymycobactins 107_3	Fe-bound	771.241	4
Gradients1	36.57	400	carboxymycobactins 107_3	Fe-bound	771.241	4
Gradients1	37.297	15	carboxymycobactins 107_3	Fe-bound	771.241	4
Gradients1	37.297	150	carboxymycobactins 107_3	Fe-bound	771.241	4
Gradients1	26.29	400	carboxymycobactins 111_2	Fe-bound	787.273	4
Gradients1	28.139	15	carboxymycobactins 111_2	Fe-bound	787.273	4
Gradients1	28.139	120	carboxymycobactins 111_2	Fe-bound	787.273	4
Gradients1	29.457	15	carboxymycobactins 111_2	Fe-bound	787.273	4
Gradients1	32.582	15	carboxymycobactins 111_2	Fe-bound	787.273	4
Gradients1	32.582	150	carboxymycobactins 111_2	Fe-bound	787.273	4
Gradients1	32.582	200	carboxymycobactins 111_2	Fe-bound	787.273	4
Gradients1	32.582	400	carboxymycobactins 111_2	Fe-bound	787.273	4
Gradients1	36.57	15	carboxymycobactins 111_2	Fe-bound	787.273	4
Gradients1	36.57	400	carboxymycobactins 111_2	Fe-bound	787.273	4
Gradients1	26.29	150	desferrioxamine A1	Fe-bound	600.257	4
Gradients1	26.29	200	desferrioxamine A1	Fe-bound	600.257	4
Gradients1	28.139	400	desferrioxamine A1	Fe-bound	600.257	4
Gradients1	32.582	70	desferrioxamine A1	Fe-bound	600.257	4
Gradients1	36.57	400	desferrioxamine A1	Fe-bound	600.257	4
Gradients1	37.297	15	desferrioxamine A1	Fe-bound	600.257	4
Gradients1	37.297	400	desferrioxamine A1	Fe-bound	600.257	4
Gradients1	23.497	150	desferrioxamine A2	Fe-bound	586.241	4
Gradients1	26.29	200	desferrioxamine A2	Fe-bound	586.241	4
Gradients1	26.29	400	desferrioxamine A2	Fe-bound	586.241	4
Gradients1	28.139	400	desferrioxamine A2	Fe-bound	586.241	4
Gradients1	29.457	15	desferrioxamine A2	Fe-bound	586.241	4
Gradients1	32.582	70	desferrioxamine A2	Fe-bound	586.241	4
Gradients1	36.57	60	desferrioxamine A2	Fe-bound	586.241	4
Gradients1	36.57	400	desferrioxamine A2	Fe-bound	586.241	4
Gradients1	37.297	150	desferrioxamine A2	Fe-bound	586.241	4
Gradients1	28.139	150	desferrioxamine D1	Fe-bound	656.283	4
Gradients1	35.463	15	desferrioxamine D1	Fe-bound	656.283	4
Gradients1	36.57	15	desferrioxamine D1	Fe-bound	656.283	4
Gradients1	36.57	200	desferrioxamine D1	Fe-bound	656.283	4
Gradients1	37.297	15	desferrioxamine D1	Fe-bound	656.283	4
Gradients1	37.297	400	desferrioxamine D1	Fe-bound	656.283	4
Gradients1	23.497	150	desferrioxamine T3	Fe-bound	826.352	4
Gradients1	26.29	200	desferrioxamine T3	Fe-bound	826.352	4
Gradients1	26.29	400	desferrioxamine T3	Fe-bound	826.352	4
Gradients1	28.139	150	desferrioxamine T3	Fe-bound	826.352	4
Gradients1	29.457	15	desferrioxamine T3	Fe-bound	826.352	4
Gradients1	32.582	15	desferrioxamine T3	Fe-bound	826.352	4
Gradients1	32.582	70	desferrioxamine T3	Fe-bound	826.352	4
Gradients1	32.582	150	desferrioxamine T3	Fe-bound	826.352	4
Gradients1	32.582	400	desferrioxamine T3	Fe-bound	826.352	4
Gradients1	35.463	15	desferrioxamine T3	Fe-bound	826.352	4
Gradients1	35.463	200	desferrioxamine T3	Fe-bound	826.352	4
Gradients1	36.57	15	desferrioxamine T3	Fe-bound	826.352	4
Gradients1	36.57	60	desferrioxamine T3	Fe-bound	826.352	4
Gradients1	36.57	200	desferrioxamine T3	Fe-bound	826.352	4
Gradients1	36.57	400	desferrioxamine T3	Fe-bound	826.352	4
Gradients1	37.297	15	desferrioxamine T3	Fe-bound	826.352	4
Gradients1	37.297	45	desferrioxamine T3	Fe-bound	826.352	4
Gradients1	37.297	150	desferrioxamine T3	Fe-bound	826.352	4
Gradients1	37.297	400	desferrioxamine T3	Fe-bound	826.352	4
Gradients2	29.84	94.5	erythrochelin	Fe-bound	657.206	4
Gradients2	34.51	15	erythrochelin	Fe-bound	657.206	4
Gradients2	34.51	25	erythrochelin	Fe-bound	657.206	4
Gradients2	37	55.5	erythrochelin	Fe-bound	657.206	4
Gradients2	38	16.5	erythrochelin	Fe-bound	657.206	4
Gradients2	38	38.5	erythrochelin	Fe-bound	657.206	4
Gradients2	39.5	25	erythrochelin	Fe-bound	657.206	4
Gradients2	39.5	45	erythrochelin	Fe-bound	657.206	4
Gradients2	39.5	200	erythrochelin	Fe-bound	657.206	4
Gradients2	41.42	25	erythrochelin	Fe-bound	657.206	4
Gradients2	41.42	77	erythrochelin	Fe-bound	657.206	4
Gradients1	26.29	200	exochelin MN	Fe-bound	737.291	4
Gradients1	29.457	15	exochelin MN	Fe-bound	737.291	4
Gradients1	32.582	15	exochelin MN	Fe-bound	737.291	4
Gradients1	32.582	150	exochelin MN	Fe-bound	737.291	4
Gradients1	32.582	200	exochelin MN	Fe-bound	737.291	4
Gradients1	37.297	400	exochelin MN	Fe-bound	737.291	4
Gradients1	23.497	150	foroxymithine	Fe-bound	629.174	4
Gradients1	23.497	400	foroxymithine	Fe-bound	629.174	4
Gradients1	26.29	150	foroxymithine	Fe-bound	629.174	4
Gradients1	26.29	400	foroxymithine	Fe-bound	629.174	4
Gradients1	28.139	15	foroxymithine	Fe-bound	629.174	4
Gradients1	28.139	120	foroxymithine	Fe-bound	629.174	4
Gradients1	28.139	150	foroxymithine	Fe-bound	629.174	4
Gradients1	28.139	200	foroxymithine	Fe-bound	629.174	4
Gradients1	32.582	70	foroxymithine	Fe-bound	629.174	4
Gradients1	32.582	150	foroxymithine	Fe-bound	629.174	4
Gradients1	32.582	400	foroxymithine	Fe-bound	629.174	4
Gradients1	35.463	15	foroxymithine	Fe-bound	629.174	4
Gradients1	35.463	200	foroxymithine	Fe-bound	629.174	4
Gradients1	36.57	15	foroxymithine	Fe-bound	629.174	4
Gradients1	36.57	60	foroxymithine	Fe-bound	629.174	4
Gradients1	36.57	150	foroxymithine	Fe-bound	629.174	4
Gradients1	36.57	200	foroxymithine	Fe-bound	629.174	4
Gradients1	36.57	400	foroxymithine	Fe-bound	629.174	4
Gradients1	37.297	15	foroxymithine	Fe-bound	629.174	4
Gradients1	37.297	45	foroxymithine	Fe-bound	629.174	4
Gradients1	37.297	150	foroxymithine	Fe-bound	629.174	4
Gradients2	37	88.5	foroxymithine	Fe-bound	629.174	4
Gradients2	37	128.5	foroxymithine	Fe-bound	629.174	4
Gradients2	38	38.5	foroxymithine	Fe-bound	629.174	4
Gradients2	38	60	foroxymithine	Fe-bound	629.174	4
Gradients2	41.42	57	foroxymithine	Fe-bound	629.174	4
Gradients1	23.497	400	maduraferrin	Fe-bound	645.185	4
Gradients1	28.139	150	maduraferrin	Fe-bound	645.185	4
Gradients1	32.582	70	maduraferrin	Fe-bound	645.185	4
Gradients1	35.463	15	maduraferrin	Fe-bound	645.185	4
Gradients1	37.297	15	maduraferrin	Fe-bound	645.185	4
Gradients1	37.297	400	maduraferrin	Fe-bound	645.185	4
Gradients2	38	16.5	moanachelin ala-D	Fe-bound	869.42	4
Gradients2	38	38.5	moanachelin ala-D	Fe-bound	869.42	4
Gradients2	39.5	15	moanachelin ala-D	Fe-bound	869.42	4
Gradients2	41.42	15	moanachelin ala-D	Fe-bound	869.42	4
Gradients2	41.42	25	moanachelin ala-D	Fe-bound	869.42	4
Gradients1	26.29	150	ochrobactin B	Fe-bound	812.351	4
Gradients1	26.29	400	ochrobactin B	Fe-bound	812.351	4
Gradients1	28.139	15	ochrobactin B	Fe-bound	812.351	4
Gradients1	28.139	120	ochrobactin B	Fe-bound	812.351	4
Gradients1	28.139	400	ochrobactin B	Fe-bound	812.351	4
Gradients1	32.582	70	ochrobactin B	Fe-bound	812.351	4
Gradients1	32.582	150	ochrobactin B	Fe-bound	812.351	4
Gradients1	35.463	15	ochrobactin B	Fe-bound	812.351	4
Gradients1	36.57	15	ochrobactin B	Fe-bound	812.351	4
Gradients1	36.57	60	ochrobactin B	Fe-bound	812.351	4
Gradients1	36.57	200	ochrobactin B	Fe-bound	812.351	4
Gradients1	37.297	15	ochrobactin B	Fe-bound	812.351	4
Gradients1	37.297	400	ochrobactin B	Fe-bound	812.351	4
Gradients1	26.29	150	ochrobactin C	Fe-bound	838.366	4
Gradients1	28.139	200	ochrobactin C	Fe-bound	838.366	4
Gradients1	32.582	400	ochrobactin C	Fe-bound	838.366	4
Gradients1	36.57	60	ochrobactin C	Fe-bound	838.366	4
Gradients1	37.297	15	ochrobactin C	Fe-bound	838.366	4
Gradients1	37.297	400	ochrobactin C	Fe-bound	838.366	4
Gradients1	26.29	200	pyoverdin 7.10	Fe-bound	1174.4	4
Gradients1	26.29	400	pyoverdin 7.10	Fe-bound	1174.4	4
Gradients1	28.139	200	pyoverdin 7.10	Fe-bound	1174.4	4
Gradients1	29.457	15	pyoverdin 7.10	Fe-bound	1174.4	4
Gradients1	35.463	15	pyoverdin 7.10	Fe-bound	1174.4	4
Gradients1	36.57	150	pyoverdin 7.10	Fe-bound	1174.4	4
Gradients1	36.57	200	pyoverdin 7.10	Fe-bound	1174.4	4
Gradients1	36.57	400	pyoverdin 7.10	Fe-bound	1174.4	4
Gradients1	37.297	15	pyoverdin 7.10	Fe-bound	1174.4	4
Gradients1	23.497	150	pyoverdin G+R	Fe-bound	1144.35	4
Gradients1	26.29	15	pyoverdin G+R	Fe-bound	1144.35	4
Gradients1	26.29	80	pyoverdin G+R	Fe-bound	1144.35	4
Gradients1	26.29	150	pyoverdin G+R	Fe-bound	1144.35	4
Gradients1	26.29	400	pyoverdin G+R	Fe-bound	1144.35	4
Gradients1	28.139	15	pyoverdin G+R	Fe-bound	1144.35	4
Gradients1	28.139	120	pyoverdin G+R	Fe-bound	1144.35	4
Gradients1	28.139	150	pyoverdin G+R	Fe-bound	1144.35	4
Gradients1	28.139	400	pyoverdin G+R	Fe-bound	1144.35	4
Gradients1	29.457	15	pyoverdin G+R	Fe-bound	1144.35	4
Gradients1	32.582	150	pyoverdin G+R	Fe-bound	1144.35	4
Gradients1	32.582	200	pyoverdin G+R	Fe-bound	1144.35	4
Gradients1	35.463	200	pyoverdin G+R	Fe-bound	1144.35	4
Gradients1	36.57	15	pyoverdin G+R	Fe-bound	1144.35	4
Gradients1	36.57	60	pyoverdin G+R	Fe-bound	1144.35	4
Gradients1	36.57	150	pyoverdin G+R	Fe-bound	1144.35	4
Gradients1	36.57	400	pyoverdin G+R	Fe-bound	1144.35	4
Gradients1	37.297	15	pyoverdin G+R	Fe-bound	1144.35	4
Gradients1	37.297	45	pyoverdin G+R	Fe-bound	1144.35	4
Gradients1	37.297	150	pyoverdin G+R	Fe-bound	1144.35	4
Gradients1	37.297	400	pyoverdin G+R	Fe-bound	1144.35	4
Gradients1	23.497	400	rhizobactin 1021	Fe-bound	584.214	4
Gradients1	28.139	15	rhizobactin 1021	Fe-bound	584.214	4
Gradients1	28.139	150	rhizobactin 1021	Fe-bound	584.214	4
Gradients1	28.139	200	rhizobactin 1021	Fe-bound	584.214	4
Gradients1	32.582	15	rhizobactin 1021	Fe-bound	584.214	4
Gradients1	32.582	70	rhizobactin 1021	Fe-bound	584.214	4
Gradients1	35.463	15	rhizobactin 1021	Fe-bound	584.214	4
Gradients1	36.57	15	rhizobactin 1021	Fe-bound	584.214	4
Gradients1	36.57	60	rhizobactin 1021	Fe-bound	584.214	4
Gradients1	36.57	150	rhizobactin 1021	Fe-bound	584.214	4
Gradients1	36.57	400	rhizobactin 1021	Fe-bound	584.214	4
Gradients2	29.84	94.5	vanchrobactin	Fe-bound	451.079	4
Gradients2	34	15	vanchrobactin	Fe-bound	451.079	4
Gradients2	34.51	100	vanchrobactin	Fe-bound	451.079	4
Gradients2	37	55.5	vanchrobactin	Fe-bound	451.079	4
Gradients2	37	88.5	vanchrobactin	Fe-bound	451.079	4
Gradients2	37	128.5	vanchrobactin	Fe-bound	451.079	4
Gradients2	38	38.5	vanchrobactin	Fe-bound	451.079	4
Gradients2	38	60	vanchrobactin	Fe-bound	451.079	4
Gradients2	38	148	vanchrobactin	Fe-bound	451.079	4
Gradients2	39.5	25	vanchrobactin	Fe-bound	451.079	4
Gradients2	39.5	200	vanchrobactin	Fe-bound	451.079	4
Gradients2	41.42	15	vanchrobactin	Fe-bound	451.079	4
Gradients2	41.42	50	vanchrobactin	Fe-bound	451.079	4
Gradients2	41.42	57	vanchrobactin	Fe-bound	451.079	4
Gradients2	41.42	77	vanchrobactin	Fe-bound	451.079	4
Gradients2	41.42	100	vanchrobactin	Fe-bound	451.079	4
Gradients2	41.42	200	vanchrobactin	Fe-bound	451.079	4
Gradients2	41.42	400	vanchrobactin	Fe-bound	451.079	4
Gradients2	34	15	amonabactin T789	apo	790.341	4
Gradients2	37	88.5	amonabactin T789	apo	790.341	4
Gradients2	39.5	15	amonabactin T789	apo	790.341	4
Gradients2	39.5	45	amonabactin T789	apo	790.341	4
Gradients2	41.42	100	amonabactin T789	apo	790.341	4
Gradients1	23.497	400	amphibactin B	apo	848.498	4
Gradients1	26.29	15	amphibactin B	apo	848.498	4
Gradients1	32.582	200	amphibactin B	apo	848.498	4
Gradients1	32.582	400	amphibactin B	apo	848.498	4
Gradients1	35.463	15	amphibactin B	apo	848.498	4
Gradients1	36.57	400	amphibactin B	apo	848.498	4
Gradients1	23.497	400	arthrobactin	apo	477.256	4
Gradients1	26.29	200	arthrobactin	apo	477.256	4
Gradients1	28.139	120	arthrobactin	apo	477.256	4
Gradients1	32.582	200	arthrobactin	apo	477.256	4
Gradients1	35.463	200	arthrobactin	apo	477.256	4
Gradients1	26.29	150	asperchrome A	apo	942.369	4
Gradients1	28.139	15	asperchrome A	apo	942.369	4
Gradients1	32.582	150	asperchrome A	apo	942.369	4
Gradients1	32.582	400	asperchrome A	apo	942.369	4
Gradients1	35.463	15	asperchrome A	apo	942.369	4
Gradients1	36.57	15	asperchrome A	apo	942.369	4
Gradients1	36.57	60	asperchrome A	apo	942.369	4
Gradients1	36.57	150	asperchrome A	apo	942.369	4
Gradients1	36.57	200	asperchrome A	apo	942.369	4
Gradients1	36.57	400	asperchrome A	apo	942.369	4
Gradients1	37.297	15	asperchrome A	apo	942.369	4
Gradients1	37.297	45	asperchrome A	apo	942.369	4
Gradients1	32.582	15	azotochelin	apo	419.145	4
Gradients1	32.582	200	azotochelin	apo	419.145	4
Gradients1	32.582	400	azotochelin	apo	419.145	4
Gradients1	35.463	200	azotochelin	apo	419.145	4
Gradients1	37.297	150	azotochelin	apo	419.145	4
Gradients1	37.297	400	azotochelin	apo	419.145	4
Gradients2	34	15	carboxymycobactins 108_1	apo	732.346	4
Gradients2	34.51	15	carboxymycobactins 108_1	apo	732.346	4
Gradients2	37	15	carboxymycobactins 108_1	apo	732.346	4
Gradients2	37	25.5	carboxymycobactins 108_1	apo	732.346	4
Gradients2	37	88.5	carboxymycobactins 108_1	apo	732.346	4
Gradients2	38	16.5	carboxymycobactins 108_1	apo	732.346	4
Gradients2	38	148	carboxymycobactins 108_1	apo	732.346	4
Gradients2	39.5	15	carboxymycobactins 108_1	apo	732.346	4
Gradients2	39.5	25	carboxymycobactins 108_1	apo	732.346	4
Gradients2	39.5	200	carboxymycobactins 108_1	apo	732.346	4
Gradients2	41.42	15	carboxymycobactins 108_1	apo	732.346	4
Gradients2	41.42	25	carboxymycobactins 108_1	apo	732.346	4
Gradients2	41.42	50	carboxymycobactins 108_1	apo	732.346	4
Gradients2	41.42	77	carboxymycobactins 108_1	apo	732.346	4
Gradients2	41.42	100	carboxymycobactins 108_1	apo	732.346	4
Gradients2	41.42	200	carboxymycobactins 108_1	apo	732.346	4
Gradients1	23.497	150	carboxymycobactins 108_5	apo	788.408	4
Gradients1	26.29	150	carboxymycobactins 108_5	apo	788.408	4
Gradients1	26.29	200	carboxymycobactins 108_5	apo	788.408	4
Gradients1	28.139	200	carboxymycobactins 108_5	apo	788.408	4
Gradients1	28.139	400	carboxymycobactins 108_5	apo	788.408	4
Gradients1	32.582	150	carboxymycobactins 108_5	apo	788.408	4
Gradients1	36.57	60	carboxymycobactins 108_5	apo	788.408	4
Gradients1	36.57	60	carboxymycobactins 108_5	apo	788.408	4
Gradients1	36.57	200	carboxymycobactins 108_5	apo	788.408	4
Gradients1	36.57	400	carboxymycobactins 108_5	apo	788.408	4
Gradients1	37.297	150	carboxymycobactins 108_5	apo	788.408	4
Gradients1	23.497	150	carboxymycobactins 108_6	apo	802.424	4
Gradients1	26.29	400	carboxymycobactins 108_6	apo	802.424	4
Gradients1	28.139	400	carboxymycobactins 108_6	apo	802.424	4
Gradients1	32.582	70	carboxymycobactins 108_6	apo	802.424	4
Gradients1	32.582	400	carboxymycobactins 108_6	apo	802.424	4
Gradients1	35.463	15	carboxymycobactins 108_6	apo	802.424	4
Gradients1	35.463	200	carboxymycobactins 108_6	apo	802.424	4
Gradients1	36.57	15	carboxymycobactins 108_6	apo	802.424	4
Gradients1	36.57	60	carboxymycobactins 108_6	apo	802.424	4
Gradients1	36.57	150	carboxymycobactins 108_6	apo	802.424	4
Gradients1	37.297	45	carboxymycobactins 108_6	apo	802.424	4
Gradients2	29.84	94.5	carboxymycobactins 110_2	apo	706.33	4
Gradients2	34.51	100	carboxymycobactins 110_2	apo	706.33	4
Gradients2	34.51	200	carboxymycobactins 110_2	apo	706.33	4
Gradients2	37	128.5	carboxymycobactins 110_2	apo	706.33	4
Gradients2	38	60	carboxymycobactins 110_2	apo	706.33	4
Gradients1	23.497	150	dimethylcoprogen	apo	755.419	4
Gradients1	26.29	150	dimethylcoprogen	apo	755.419	4
Gradients1	28.139	200	dimethylcoprogen	apo	755.419	4
Gradients1	32.582	150	dimethylcoprogen	apo	755.419	4
Gradients1	32.582	200	dimethylcoprogen	apo	755.419	4
Gradients1	32.582	400	dimethylcoprogen	apo	755.419	4
Gradients1	36.57	15	dimethylcoprogen	apo	755.419	4
Gradients1	36.57	60	dimethylcoprogen	apo	755.419	4
Gradients1	37.297	400	dimethylcoprogen	apo	755.419	4
Gradients1	26.29	200	exochelin MS	apo	609.321	4
Gradients1	28.139	120	exochelin MS	apo	609.321	4
Gradients1	28.139	200	exochelin MS	apo	609.321	4
Gradients1	28.139	400	exochelin MS	apo	609.321	4
Gradients1	35.463	15	exochelin MS	apo	609.321	4
Gradients1	36.57	60	exochelin MS	apo	609.321	4
Gradients1	36.57	200	exochelin MS	apo	609.321	4
Gradients1	36.57	400	exochelin MS	apo	609.321	4
Gradients1	26.29	200	hydroxycoprogen	apo	785.393	4
Gradients1	28.139	200	hydroxycoprogen	apo	785.393	4
Gradients1	28.139	400	hydroxycoprogen	apo	785.393	4
Gradients1	32.582	15	hydroxycoprogen	apo	785.393	4
Gradients1	32.582	70	hydroxycoprogen	apo	785.393	4
Gradients1	36.57	60	hydroxycoprogen	apo	785.393	4
Gradients1	36.57	150	hydroxycoprogen	apo	785.393	4
Gradients1	36.57	200	hydroxycoprogen	apo	785.393	4
Gradients1	37.297	45	hydroxycoprogen	apo	785.393	4
Gradients1	37.297	400	hydroxycoprogen	apo	785.393	4
Gradients1	26.29	400	moanachelin gly-E	apo	828.508	4
Gradients1	28.139	15	moanachelin gly-E	apo	828.508	4
Gradients1	32.582	15	moanachelin gly-E	apo	828.508	4
Gradients1	36.57	60	moanachelin gly-E	apo	828.508	4
Gradients1	26.29	150	mycobactin A	apo	786.465	4
Gradients1	26.29	200	mycobactin A	apo	786.465	4
Gradients1	28.139	120	mycobactin A	apo	786.465	4
Gradients1	28.139	150	mycobactin A	apo	786.465	4
Gradients1	32.582	15	mycobactin A	apo	786.465	4
Gradients1	32.582	150	mycobactin A	apo	786.465	4
Gradients1	32.582	200	mycobactin A	apo	786.465	4
Gradients1	35.463	15	mycobactin A	apo	786.465	4
Gradients1	35.463	200	mycobactin A	apo	786.465	4
Gradients1	36.57	15	mycobactin A	apo	786.465	4
Gradients1	36.57	60	mycobactin A	apo	786.465	4
Gradients1	36.57	150	mycobactin A	apo	786.465	4
Gradients1	36.57	200	mycobactin A	apo	786.465	4
Gradients1	37.297	15	mycobactin A	apo	786.465	4
Gradients1	37.297	45	mycobactin A	apo	786.465	4
Gradients1	37.297	150	mycobactin A	apo	786.465	4
Gradients1	37.297	400	mycobactin A	apo	786.465	4
Gradients2	34	15	mycobactin A	apo	786.465	4
Gradients2	34.51	100	mycobactin A	apo	786.465	4
Gradients2	37	15	mycobactin A	apo	786.465	4
Gradients2	37	25.5	mycobactin A	apo	786.465	4
Gradients2	37	55.5	mycobactin A	apo	786.465	4
Gradients2	38	16.5	mycobactin A	apo	786.465	4
Gradients2	38	38.5	mycobactin A	apo	786.465	4
Gradients2	38	148	mycobactin A	apo	786.465	4
Gradients2	39.5	15	mycobactin A	apo	786.465	4
Gradients2	39.5	25	mycobactin A	apo	786.465	4
Gradients2	39.5	100	mycobactin A	apo	786.465	4
Gradients2	34.51	15	mycobactin F	apo	842.528	4
Gradients2	34.51	25	mycobactin F	apo	842.528	4
Gradients2	37	128.5	mycobactin F	apo	842.528	4
Gradients2	38	38.5	mycobactin F	apo	842.528	4
Gradients2	41.42	25	mycobactin F	apo	842.528	4
Gradients2	41.42	100	mycobactin F	apo	842.528	4
Gradients2	34.51	15	mycobactin H	apo	856.544	4
Gradients2	34.51	100	mycobactin H	apo	856.544	4
Gradients2	37	88.5	mycobactin H	apo	856.544	4
Gradients2	37	128.5	mycobactin H	apo	856.544	4
Gradients2	38	16.5	mycobactin H	apo	856.544	4
Gradients2	39.5	15	mycobactin H	apo	856.544	4
Gradients2	39.5	45	mycobactin H	apo	856.544	4
Gradients2	39.5	100	mycobactin H	apo	856.544	4
Gradients2	39.5	200	mycobactin H	apo	856.544	4
Gradients2	41.42	25	mycobactin H	apo	856.544	4
Gradients2	41.42	50	mycobactin H	apo	856.544	4
Gradients2	41.42	57	mycobactin H	apo	856.544	4
Gradients2	41.42	77	mycobactin H	apo	856.544	4
Gradients2	41.42	100	mycobactin H	apo	856.544	4
Gradients2	41.42	200	mycobactin H	apo	856.544	4
Gradients2	34.51	45	mycobactin P	apo	870.559	4
Gradients2	34.51	100	mycobactin P	apo	870.559	4
Gradients2	34.51	200	mycobactin P	apo	870.559	4
Gradients2	37	25.5	mycobactin P	apo	870.559	4
Gradients2	37	55.5	mycobactin P	apo	870.559	4
Gradients2	38	16.5	mycobactin P	apo	870.559	4
Gradients2	38	60	mycobactin P	apo	870.559	4
Gradients2	38	148	mycobactin P	apo	870.559	4
Gradients2	39.5	25	mycobactin P	apo	870.559	4
Gradients2	39.5	45	mycobactin P	apo	870.559	4
Gradients2	39.5	100	mycobactin P	apo	870.559	4
Gradients2	39.5	200	mycobactin P	apo	870.559	4
Gradients2	41.42	50	mycobactin P	apo	870.559	4
Gradients2	41.42	57	mycobactin P	apo	870.559	4
Gradients2	41.42	100	mycobactin P	apo	870.559	4
Gradients2	41.42	200	mycobactin P	apo	870.559	4
Gradients2	34.51	15	mycobactin R	apo	884.575	4
Gradients2	37	128.5	mycobactin R	apo	884.575	4
Gradients2	38	16.5	mycobactin R	apo	884.575	4
Gradients2	38	38.5	mycobactin R	apo	884.575	4
Gradients2	39.5	45	mycobactin R	apo	884.575	4
Gradients2	39.5	200	mycobactin R	apo	884.575	4
Gradients2	41.42	25	mycobactin R	apo	884.575	4
Gradients2	41.42	50	mycobactin R	apo	884.575	4
Gradients2	41.42	57	mycobactin R	apo	884.575	4
Gradients2	41.42	77	mycobactin R	apo	884.575	4
Gradients2	41.42	100	mycobactin R	apo	884.575	4
Gradients1	23.497	150	mycobactin T	apo	828.512	4
Gradients1	23.497	400	mycobactin T	apo	828.512	4
Gradients1	26.29	15	mycobactin T	apo	828.512	4
Gradients1	26.29	150	mycobactin T	apo	828.512	4
Gradients1	26.29	200	mycobactin T	apo	828.512	4
Gradients1	26.29	400	mycobactin T	apo	828.512	4
Gradients1	28.139	200	mycobactin T	apo	828.512	4
Gradients1	28.139	400	mycobactin T	apo	828.512	4
Gradients1	29.457	15	mycobactin T	apo	828.512	4
Gradients1	32.582	70	mycobactin T	apo	828.512	4
Gradients1	32.582	150	mycobactin T	apo	828.512	4
Gradients1	32.582	400	mycobactin T	apo	828.512	4
Gradients1	36.57	15	mycobactin T	apo	828.512	4
Gradients1	36.57	60	mycobactin T	apo	828.512	4
Gradients1	36.57	150	mycobactin T	apo	828.512	4
Gradients1	36.57	200	mycobactin T	apo	828.512	4
Gradients1	36.57	400	mycobactin T	apo	828.512	4
Gradients1	37.297	15	mycobactin T	apo	828.512	4
Gradients1	37.297	45	mycobactin T	apo	828.512	4
Gradients1	37.297	400	mycobactin T	apo	828.512	4
Gradients2	37	15	mycobactin T	apo	828.512	4
Gradients2	38	16.5	mycobactin T	apo	828.512	4
Gradients2	38	38.5	mycobactin T	apo	828.512	4
Gradients2	38	60	mycobactin T	apo	828.512	4
Gradients2	39.5	25	mycobactin T	apo	828.512	4
Gradients2	39.5	45	mycobactin T	apo	828.512	4
Gradients2	39.5	100	mycobactin T	apo	828.512	4
Gradients2	39.5	200	mycobactin T	apo	828.512	4
Gradients2	41.42	15	mycobactin T	apo	828.512	4
Gradients2	41.42	25	mycobactin T	apo	828.512	4
Gradients2	41.42	50	mycobactin T	apo	828.512	4
Gradients2	41.42	57	mycobactin T	apo	828.512	4
Gradients2	41.42	77	mycobactin T	apo	828.512	4
Gradients2	41.42	100	mycobactin T	apo	828.512	4
Gradients2	41.42	200	mycobactin T	apo	828.512	4
Gradients2	41.42	400	mycobactin T	apo	828.512	4
Gradients1	26.29	150	ornibactin c4	apo	681.342	4
Gradients1	28.139	150	ornibactin c4	apo	681.342	4
Gradients1	32.582	15	ornibactin c4	apo	681.342	4
Gradients1	32.582	150	ornibactin c4	apo	681.342	4
Gradients1	35.463	15	ornibactin c4	apo	681.342	4
Gradients1	35.463	200	ornibactin c4	apo	681.342	4
Gradients1	36.57	60	ornibactin c4	apo	681.342	4
Gradients1	36.57	400	ornibactin c4	apo	681.342	4
Gradients1	37.297	15	ornibactin c4	apo	681.342	4
Gradients1	37.297	150	ornibactin c4	apo	681.342	4
Gradients1	26.29	400	ornibactin c6	apo	709.373	4
Gradients1	28.139	150	ornibactin c6	apo	709.373	4
Gradients1	28.139	400	ornibactin c6	apo	709.373	4
Gradients1	32.582	150	ornibactin c6	apo	709.373	4
Gradients1	32.582	200	ornibactin c6	apo	709.373	4
Gradients1	37.297	400	ornibactin c6	apo	709.373	4
Gradients1	28.139	15	parabactin	apo	621.256	4
Gradients1	28.139	150	parabactin	apo	621.256	4
Gradients1	32.582	15	parabactin	apo	621.256	4
Gradients1	32.582	70	parabactin	apo	621.256	4
Gradients1	32.582	200	parabactin	apo	621.256	4
Gradients1	32.582	400	parabactin	apo	621.256	4
Gradients1	35.463	15	parabactin	apo	621.256	4
Gradients1	36.57	60	parabactin	apo	621.256	4
Gradients1	36.57	150	parabactin	apo	621.256	4
Gradients1	23.497	150	parabactin A	apo	639.267	4
Gradients1	26.29	150	parabactin A	apo	639.267	4
Gradients1	28.139	15	parabactin A	apo	639.267	4
Gradients1	28.139	150	parabactin A	apo	639.267	4
Gradients1	28.139	200	parabactin A	apo	639.267	4
Gradients1	28.139	400	parabactin A	apo	639.267	4
Gradients1	32.582	15	parabactin A	apo	639.267	4
Gradients1	32.582	70	parabactin A	apo	639.267	4
Gradients1	32.582	150	parabactin A	apo	639.267	4
Gradients1	32.582	200	parabactin A	apo	639.267	4
Gradients1	32.582	400	parabactin A	apo	639.267	4
Gradients1	35.463	200	parabactin A	apo	639.267	4
Gradients1	36.57	15	parabactin A	apo	639.267	4
Gradients1	36.57	60	parabactin A	apo	639.267	4
Gradients1	36.57	400	parabactin A	apo	639.267	4
Gradients2	34	15	petrobactin sulphonate	apo	771.287	4
Gradients2	34.51	15	petrobactin sulphonate	apo	771.287	4
Gradients2	37	15	petrobactin sulphonate	apo	771.287	4
Gradients2	37	25.5	petrobactin sulphonate	apo	771.287	4
Gradients2	38	16.5	petrobactin sulphonate	apo	771.287	4
Gradients2	41.42	200	petrobactin sulphonate	apo	771.287	4
Gradients1	23.497	150	protochelin	apo	625.251	4
Gradients1	26.29	15	protochelin	apo	625.251	4
Gradients1	28.139	15	protochelin	apo	625.251	4
Gradients1	28.139	200	protochelin	apo	625.251	4
Gradients1	29.457	15	protochelin	apo	625.251	4
Gradients1	32.582	70	protochelin	apo	625.251	4
Gradients1	32.582	150	protochelin	apo	625.251	4
Gradients1	32.582	200	protochelin	apo	625.251	4
Gradients1	35.463	15	protochelin	apo	625.251	4
Gradients1	36.57	15	protochelin	apo	625.251	4
Gradients1	36.57	200	protochelin	apo	625.251	4
Gradients1	37.297	45	protochelin	apo	625.251	4
Gradients1	26.29	15	pyoverdin 7.1	apo	1046.49	4
Gradients1	28.139	150	pyoverdin 7.1	apo	1046.49	4
Gradients1	35.463	15	pyoverdin 7.1	apo	1046.49	4
Gradients1	36.57	60	pyoverdin 7.1	apo	1046.49	4
Gradients1	36.57	200	pyoverdin 7.1	apo	1046.49	4
Gradients1	37.297	15	pyoverdin 7.1	apo	1046.49	4
Gradients1	23.497	150	salmochelin S4	apo	966.226	4
Gradients1	26.29	15	salmochelin S4	apo	966.226	4
Gradients1	26.29	80	salmochelin S4	apo	966.226	4
Gradients1	26.29	200	salmochelin S4	apo	966.226	4
Gradients1	26.29	400	salmochelin S4	apo	966.226	4
Gradients1	28.139	15	salmochelin S4	apo	966.226	4
Gradients1	29.457	15	salmochelin S4	apo	966.226	4
Gradients1	32.582	150	salmochelin S4	apo	966.226	4
Gradients1	32.582	200	salmochelin S4	apo	966.226	4
Gradients1	35.463	15	salmochelin S4	apo	966.226	4
Gradients1	36.57	60	salmochelin S4	apo	966.226	4
Gradients1	36.57	200	salmochelin S4	apo	966.226	4
Gradients1	37.297	45	salmochelin S4	apo	966.226	4
Gradients2	34.51	15	salmochelin S4	apo	966.226	4
Gradients1	26.29	15	salmycin A	apo	972.462	4
Gradients1	26.29	150	salmycin A	apo	972.462	4
Gradients1	26.29	400	salmycin A	apo	972.462	4
Gradients1	28.139	15	salmycin A	apo	972.462	4
Gradients1	28.139	400	salmycin A	apo	972.462	4
Gradients1	35.463	15	salmycin A	apo	972.462	4
Gradients1	36.57	60	salmycin A	apo	972.462	4
Gradients1	36.57	200	salmycin A	apo	972.462	4
Gradients1	36.57	400	salmycin A	apo	972.462	4
Gradients1	37.297	400	salmycin A	apo	972.462	4
Gradients2	29.84	94.5	synechobactin c10	apo	533.319	4
Gradients2	34.51	200	synechobactin c10	apo	533.319	4
Gradients2	38	60	synechobactin c10	apo	533.319	4
Gradients2	39.5	15	synechobactin c10	apo	533.319	4
Gradients2	41.42	50	synechobactin c10	apo	533.319	4
Gradients2	41.42	57	synechobactin c10	apo	533.319	4
Gradients1	23.497	150	synechobactin c9	apo	519.303	4
Gradients1	23.497	400	synechobactin c9	apo	519.303	4
Gradients1	28.139	200	synechobactin c9	apo	519.303	4
Gradients1	35.463	15	synechobactin c9	apo	519.303	4
Gradients1	36.57	15	synechobactin c9	apo	519.303	4
Gradients1	36.57	60	synechobactin c9	apo	519.303	4
Gradients1	36.57	150	synechobactin c9	apo	519.303	4
Gradients1	36.57	200	synechobactin c9	apo	519.303	4
Gradients1	36.57	400	synechobactin c9	apo	519.303	4
Gradients1	37.297	45	synechobactin c9	apo	519.303	4
Gradients1	37.297	150	synechobactin c9	apo	519.303	4
Gradients1	37.297	400	synechobactin c9	apo	519.303	4
Gradients2	29.84	16.5	triornicin	apo	699.356	4
Gradients2	34.51	25	triornicin	apo	699.356	4
Gradients2	34.51	100	triornicin	apo	699.356	4
Gradients2	37	55.5	triornicin	apo	699.356	4
Gradients2	38	38.5	triornicin	apo	699.356	4
Gradients2	38	148	triornicin	apo	699.356	4
Gradients1	28.139	15	acinetoferrin	Fe-bound	638.261	4				1
Gradients1	28.139	200	acinetoferrin	Fe-bound	638.261	4				1
Gradients1	32.582	15	acinetoferrin	Fe-bound	638.261	4				1
Gradients1	32.582	150	acinetoferrin	Fe-bound	638.261	4				1
Gradients1	32.582	400	acinetoferrin	Fe-bound	638.261	4				1
Gradients1	23.497	400	amonabactin T732	Fe-bound	786.231	4				1
Gradients1	26.29	200	amonabactin T732	Fe-bound	786.231	4				1
Gradients1	28.139	15	amonabactin T732	Fe-bound	786.231	4				1
Gradients1	28.139	120	amonabactin T732	Fe-bound	786.231	4				1
Gradients1	28.139	150	amonabactin T732	Fe-bound	786.231	4				1
Gradients1	32.582	200	amonabactin T732	Fe-bound	786.231	4				1
Gradients1	32.582	400	amonabactin T732	Fe-bound	786.231	4				1
Gradients1	35.463	15	amonabactin T732	Fe-bound	786.231	4				1
Gradients1	36.57	60	amonabactin T732	Fe-bound	786.231	4				1
Gradients1	37.297	15	amonabactin T732	Fe-bound	786.231	4				1
Gradients1	37.297	150	amonabactin T732	Fe-bound	786.231	4				1
Gradients1	26.29	15	amphibactin E	Fe-bound	911.43	4				1
Gradients1	26.29	150	amphibactin E	Fe-bound	911.43	4				1
Gradients1	26.29	200	amphibactin E	Fe-bound	911.43	4				1
Gradients1	35.463	15	amphibactin E	Fe-bound	911.43	4				1
Gradients1	36.57	15	amphibactin E	Fe-bound	911.43	4				1
Gradients1	36.57	60	amphibactin E	Fe-bound	911.43	4				1
Gradients1	26.29	15	neocoprogen II	Fe-bound	682.226	4				1
Gradients1	28.139	15	neocoprogen II	Fe-bound	682.226	4				1
Gradients1	28.139	120	neocoprogen II	Fe-bound	682.226	4				1
Gradients1	28.139	150	neocoprogen II	Fe-bound	682.226	4				1
Gradients1	29.457	15	neocoprogen II	Fe-bound	682.226	4				1
Gradients1	32.582	15	neocoprogen II	Fe-bound	682.226	4				1
Gradients1	32.582	70	neocoprogen II	Fe-bound	682.226	4				1
Gradients1	32.582	200	neocoprogen II	Fe-bound	682.226	4				1
Gradients2	34.51	100	porocentrin	Fe-bound	726.343	4				1
Gradients2	34.51	200	porocentrin	Fe-bound	726.343	4				1
Gradients2	37	128.5	porocentrin	Fe-bound	726.343	4				1
Gradients2	38	60	porocentrin	Fe-bound	726.343	4				1
Gradients2	39.5	45	porocentrin	Fe-bound	726.343	4				1
Gradients1	26.29	15	salmochelin SX	Fe-bound	457.031	4				1
Gradients1	28.139	15	salmochelin SX	Fe-bound	457.031	4				1
Gradients1	29.457	15	salmochelin SX	Fe-bound	457.031	4				1
Gradients1	32.582	15	salmochelin SX	Fe-bound	457.031	4				1
Gradients1	32.582	70	salmochelin SX	Fe-bound	457.031	4				1
Gradients1	32.582	150	salmochelin SX	Fe-bound	457.031	4				1
Gradients1	35.463	15	salmochelin SX	Fe-bound	457.031	4				1
Gradients1	36.57	15	salmochelin SX	Fe-bound	457.031	4				1
Gradients1	36.57	60	salmochelin SX	Fe-bound	457.031	4				1
Gradients1	37.297	15	salmochelin SX	Fe-bound	457.031	4				1
Gradients1	37.297	45	salmochelin SX	Fe-bound	457.031	4				1
Gradients2	29.84	16.5	salmochelin SX	Fe-bound	457.031	4				1
Gradients2	34	15	salmochelin SX	Fe-bound	457.031	4				1
Gradients2	34.51	15	salmochelin SX	Fe-bound	457.031	4				1
Gradients2	34.51	25	salmochelin SX	Fe-bound	457.031	4				1
Gradients2	34.51	45	salmochelin SX	Fe-bound	457.031	4				1
Gradients2	37	15	salmochelin SX	Fe-bound	457.031	4				1
Gradients2	37	25.5	salmochelin SX	Fe-bound	457.031	4				1
Gradients2	37	55.5	salmochelin SX	Fe-bound	457.031	4				1
Gradients2	38	16.5	salmochelin SX	Fe-bound	457.031	4				1
Gradients2	38	38.5	salmochelin SX	Fe-bound	457.031	4				1
Gradients2	38	60	salmochelin SX	Fe-bound	457.031	4				1
Gradients2	38	148	salmochelin SX	Fe-bound	457.031	4				1
Gradients2	39.5	15	salmochelin SX	Fe-bound	457.031	4				1
Gradients2	39.5	25	salmochelin SX	Fe-bound	457.031	4				1
Gradients2	39.5	45	salmochelin SX	Fe-bound	457.031	4				1
Gradients2	41.42	50	salmochelin SX	Fe-bound	457.031	4				1
Gradients2	41.42	57	salmochelin SX	Fe-bound	457.031	4				1
Gradients2	38	16.5	acinetoferrin	apo	585.35	4				1
Gradients2	38	38.5	acinetoferrin	apo	585.35	4				1
Gradients2	38	148	acinetoferrin	apo	585.35	4				1
Gradients2	39.5	15	acinetoferrin	apo	585.35	4				1
Gradients2	39.5	25	acinetoferrin	apo	585.35	4				1
Gradients1	26.29	150	amonabactin T732	apo	733.32	4				1
Gradients1	28.139	120	amonabactin T732	apo	733.32	4				1
Gradients1	28.139	400	amonabactin T732	apo	733.32	4				1
Gradients1	36.57	15	amonabactin T732	apo	733.32	4				1
Gradients1	36.57	200	amonabactin T732	apo	733.32	4				1
Gradients1	37.297	400	amonabactin T732	apo	733.32	4				1
Gradients1	26.29	15	heterobactin B	apo	438.199	4				1
Gradients1	26.29	150	heterobactin B	apo	438.199	4				1
Gradients1	26.29	200	heterobactin B	apo	438.199	4				1
Gradients1	26.29	400	heterobactin B	apo	438.199	4				1
Gradients1	28.139	15	heterobactin B	apo	438.199	4				1
Gradients1	28.139	120	heterobactin B	apo	438.199	4				1
Gradients1	28.139	200	heterobactin B	apo	438.199	4				1
Gradients1	28.139	400	heterobactin B	apo	438.199	4				1
Gradients1	32.582	15	heterobactin B	apo	438.199	4				1
Gradients1	32.582	70	heterobactin B	apo	438.199	4				1
Gradients1	32.582	150	heterobactin B	apo	438.199	4				1
Gradients1	32.582	200	heterobactin B	apo	438.199	4				1
Gradients1	32.582	400	heterobactin B	apo	438.199	4				1
Gradients1	35.463	15	heterobactin B	apo	438.199	4				1
Gradients1	35.463	200	heterobactin B	apo	438.199	4				1
Gradients2	29.84	16.5	neocoprogen II	apo	629.315	4				1
Gradients2	38	38.5	neocoprogen II	apo	629.315	4				1
Gradients2	39.5	15	neocoprogen II	apo	629.315	4				1
Gradients2	39.5	25	neocoprogen II	apo	629.315	4				1
Gradients2	39.5	45	neocoprogen II	apo	629.315	4				1
Gradients2	39.5	100	neocoprogen II	apo	629.315	4				1
Gradients2	39.5	200	neocoprogen II	apo	629.315	4				1
Gradients2	41.42	50	neocoprogen II	apo	629.315	4				1
Gradients2	41.42	57	neocoprogen II	apo	629.315	4				1
Gradients2	41.42	77	neocoprogen II	apo	629.315	4				1
Gradients2	41.42	100	neocoprogen II	apo	629.315	4				1
Gradients2	41.42	200	neocoprogen II	apo	629.315	4				1
Gradients2	41.42	400	neocoprogen II	apo	629.315	4				1
Gradients1	28.139	15	porocentrin	apo	673.432	4				1
Gradients1	28.139	120	porocentrin	apo	673.432	4				1
Gradients1	28.139	200	porocentrin	apo	673.432	4				1
Gradients1	32.582	200	porocentrin	apo	673.432	4				1
Gradients1	35.463	200	porocentrin	apo	673.432	4				1
Gradients1	37.297	15	porocentrin	apo	673.432	4				1
Gradients1	37.297	45	porocentrin	apo	673.432	4				1
