## Supplementary Table 2 for "Siderophore production and utilization by microbes in the North Pacific Ocean"

### Sheet: sequences
Siderophores	Database	Accession Number	*Functional annotations	Edge	Sequences
ferrioxamine-amphibactin-ferrichrome	GenBank	EAP79872.1	putative ferrichrome-iron receptor precursor protein	2	EAP79872_Sulfitobacter_NAS_14.1_putative_ferrichrome_iron_receptor_precursor_protein_tax314267_INGROUP
ferrioxamine-amphibactin-ferrichrome	MarineRef	116553	TonB dependent outer membrane ferrichrome-iron receptor	2	Oceanicola_batsensis_HTCC2597_tax252305_locID_638883895_OB2597_09409_seqID116553
ferrioxamine-amphibactin-ferrichrome	MarineRef	124772	outer membrane protein	2	Neptuniibacter_caesariensis_MED92_tax207954_locID_639056985_MED92_02873_seqID124772
ferrioxamine-amphibactin-ferrichrome	MarineRef	349045	outer membrane protein	2	gamma_proteobacterium_HTCC5015_tax391615_locID_647603794_GP5015_1158_seqID349045
ferrioxamine-amphibactin-ferrichrome	MarineRef	340852	outer membrane receptor TonB dependent	2	Rhodobacterales_bacterium_Y4I_tax439496_locID_647620279_RBY4I_4111_seqID340852
ferrioxamine-amphibactin-ferrichrome	MarineRef	146420	outer membrane protein	2	Roseobacter_sp_MED193_tax314262_locID_638932612_MED193_22031_seqID146420
ferrioxamine-amphibactin-ferrichrome	MarineRef	76451	TonB-dependent siderophore receptor	2	Sphingopyxis_alaskensis_RB2256_tax317655_locID_638009308_Sala_0947_seqID76451
ferrioxamine-amphibactin-ferrichrome	MarineRef	154395	putative ferrisiderophore receptor	2	Sphingomonas_sp_SKA58_tax314266_locID_639159880_SKA58_09506_seqID154395
ferrioxamine-amphibactin-ferrichrome	MarineRef	18744	transporter outer membrane receptor (OMR) family	2	Hyphomonas_neptunium_ATCC_15444_tax228405_locID_638144889_HNE_2329_seqID18744
ferrioxamine-amphibactin-ferrichrome	NCBI Reference Sequence	WP_011589369.1	*TonB-dependent siderophore receptor for ferrioxamine binding and uptake	1	WP_011589369_ligand_gated_channel_protein_Alcanivorax_tax59753_INGROUP
ferrioxamine-amphibactin-ferrichrome	NCBI Reference Sequence	WP_016784468.1	*TonB-dependent receptor for amphibactin	1	WP_016784468_TonB_dependent_receptor_tax47951_putative_amphibactin_transporter_Vibrio_cyclitrophicus_INGROUP
ferrioxamine-amphibactin-ferrichrome	MarineRef	28864	putative iron(III) compound receptor	1	Photobacterium_profundum_SS9_tax298386_locID_637586275_PBPRA1566_seqID28864
ferrioxamine-amphibactin-ferrichrome	UniProtKB/Swiss-Prot	E1W8M5.1	*Ferrioxamine B receptor	1	E1W8M5_FOXA_SALTS_Ferrioxamine_B_receptor_OS_Salmonella_typhimurium_strain_SL1344_tax216597_GN_foxA_INGROUP
ferrioxamine-amphibactin-ferrichrome	UniProtKB/Swiss-Prot	O52981	*Ferrioxamine receptor	1	tr_O52981_ERWAM_Ferrioxamine_receptor_OS_Erwinia_amylovora_tax552_GN_FoxR_INGROUP
ferrioxamine-amphibactin-ferrichrome	GenBank	AWD38018.1	*ferrioxamine receptor FoxR	1	A0A2S1CT17_ENTAG_Ferrioxamine_receptor_FoxR_OS_Enterobacter_agglomerans_tax549_GN_foxR_INGROUP
ferrioxamine-amphibactin-ferrichrome	UniProtKB/Swiss-Prot	Q01674.2	*Ferrioxamine receptor	1	Q01674_FOXA_YEREN_Ferrioxamine_receptor_OS_Yersinia_enterocolitica_tax630_GN_foxA_INGROUP
ferrioxamine-amphibactin-ferrichrome	UniProtKB/Swiss-Prot	Q9I116	*Ferrioxamine receptor FoxA	1	Q9I116_PSEAE_Ferrioxamine_receptor_FoxA_OS_Pseudomonas_aeruginosa_strain_ATCC_15692_DSM_22644_tax208964_GN_foxA_INGROUP
ferrioxamine-amphibactin-ferrichrome	NCBI Reference Sequence	WP_000113220.1	*ferrichrome porin FhuA	1	WP_000113220.1_Salmonella_ferrichrome_porin_FhuA_tax590_INGROUP
ferrioxamine-amphibactin-ferrichrome	MarineRef	114299	ferrichrome-iron receptor	1	Marinomonas_sp_MED121_tax314277_locID_638946380_MED121_19094_seqID114299
ferrioxamine-amphibactin-ferrichrome	MarineRef	261658	ferrichrome-iron receptor	1	Moritella_sp_PE36_tax58051_locID_641154364_PE36_09923_seqID261658
ferrioxamine-amphibactin-ferrichrome	MarineRef	260750	ferrichrome-iron receptor	1	Moritella_sp_PE36_tax58051_locID_641153445_PE36_09928_seqID260750
ferrioxamine-amphibactin-ferrichrome	MarineRef	256312	TonB-dependent siderophore receptor	1	Vibrio_harveyi_ATCC_BAA_1116_tax338187_locID_640910773_VIBHAR_06299_seqID256312
ferrioxamine-amphibactin-ferrichrome	GenBank	BAD91883.1	*ferrioxamine B receptor	1	BAD91883_ferrioxamine_B_receptor_Vibrio_vulnificus_tax672_desA_INGROUP
ferrioxamine-amphibactin-ferrichrome	MarineRef	139802	ferrichrome-iron receptor	1	Reinekea_blandensis_MED297_tax314283_locID_638996682_MED297_09836_seqID139802
ferrioxamine-amphibactin-ferrichrome	MarineRef	157839	TonB dependent hydroxamate-type ferrisiderophore outer membrane receptor	2	Sulfitobacter_sp_EE36_tax52598_locID_638830414_EE36_08023_seqID157839
ferrioxamine-amphibactin-ferrichrome	MarineRef	148986	TonB dependent hydroxamate-type ferrisiderophore outer membrane receptor	2	Roseovarius_sp_217_tax314264_locID_638909906_ROS217_22882_seqID148986
ferrioxamine-amphibactin-ferrichrome	MarineRef	369872	TonB dependent hydroxamate-type ferrisiderophore outer membrane receptor	2	Pelagibaca_bermudensis_HTCC2601_tax314265_locID_648283048_R2601_02333_seqID369872
salmochelin-enterobactin	NCBI Reference Sequence	WP_028295096.1	FepA family TonB-dependent siderophore receptor		WP_028295096_Oceanobacter_kriegii_FepA_family_TonB_dependent_siderophore_receptor_tax64971_INGROUP
salmochelin-enterobactin	NCBI Reference Sequence	WP_168161429.1	FepA family TonB-dependent siderophore receptor		Oceanicola_sp_S124_tax1042378_OS124_010100003172_INGROUP
salmochelin-enterobactin	GenBank	NVK59096.1	FepA family TonB-dependent siderophore receptor		NVK59096_Rhodobacteraceae_bacterium_FepA_family_TonB_dependent_siderophore_receptor_tax1904441_INGROUP
salmochelin-enterobactin	NCBI Reference Sequence	WP_147690498.1	*siderophore enterobactin receptor FepA		WP_147690498_Escherichia_coli_siderophore_enterobactin_receptor_FepA_tax562_altINGROUP
salmochelin-enterobactin	UniProtKB/Swiss-Prot	H9L4U9	*TonB-dependent siderophore receptor protein		H9L4U9_SALCH_TonB_dependent_siderophore_receptor_protein_OS_Salmonella_choleraesuis_strainSC_B67_tax321314_GN_iroN_INGROUP
salmochelin-enterobactin	GenBank	CDO11656.1	*iroN		W9BAN3_KLEPN_IroN_protein_OS_Klebsiella_pneumoniae_tax573_GN_iroN_INGROUP
salmochelin-enterobactin	UniProtKB/Swiss-Prot	Q8GH18	*IroN		Q8GH18_ECOLX_Ferric_enterobactin_receptor_OS_Escherichia_coli_tax562_GN_iroN_INGROUP
salmochelin-enterobactin	UniProtKB/Swiss-Prot	A0A447L887	*Siderophore salmochelin receptor IroN		A0A447L887_KLEAE_Siderophore_salmochelin_receptor_IroN_OS_Klebsiella_aerogenes_tax548_GN_fepA_2_INGROUP
			*asterisk indicates experimental verification of function

### Sheet: blastp results
Summary of BLASTP results for ferrioxamine-amphibactin-ferrichrome transporter homologs
Database: nr All non-redundant GenBank CDS translations+PDB+SwissProt+PIR+PRF excluding environmental samples from WGS projects
Query sequences			Significant Sequences producing significant alignments
Query #	Query sequence	Query length	Description	Scientific Name	Taxid	Max score	Total Score	Query cover	E value	Per. Ident	Acc. Len	Accession
1	EAP79872_Sulfitobacter_NAS_14.1_putative_ferrichrome_iron_receptor_precursor_protein_tax314267_INGROUP	697	TonB-dependent siderophore receptor [Sulfitobacter sp. NAS-14.1]	Sulfitobacter sp. NAS-14.1	314267	1417	1417	1	0	100	697	WP_009824240.1
			TonB-dependent siderophore receptor [Sulfitobacter pontiacus]	Sulfitobacter pontiacus	60137	1408	1408	1	0	99.28	697	WP_074637140.1
			TonB-dependent siderophore receptor [Roseobacter sp.]	Roseobacter sp.	1907202	1407	1407	1	0	99.28	697	MBQ06945.1
2	Oceanicola_batsensis_HTCC2597_tax252305_locID_638883895_OB2597_09409_seqID116553	689	TonB dependent outer membrane ferrichrome-iron receptor [Pseudooceanicola batsensis HTCC2597]	Pseudooceanicola batsensis HTCC2597	252305	1397	1397	1	0	100	689	EAQ04350.1
			TonB-dependent siderophore receptor [Pseudooceanicola batsensis]	Pseudooceanicola batsensis	314255	1395	1395	1	0	99.85	710	WP_040609339.1
			TonB-dependent siderophore receptor [Puniceibacterium sediminis]	Puniceibacterium sediminis	1608407	1229	1229	1	0	87.23	710	WP_089274052.1
3	Neptuniibacter_caesariensis_MED92_tax207954_locID_639056985_MED92_02873_seqID124772	683	TonB-dependent siderophore receptor [Neptuniibacter caesariensis]	Neptuniibacter caesariensis	207954	1411	1411	1	0	100	683	WP_007022591.1
			TonB-dependent siderophore receptor [Motiliproteus sp. MSK22-1]	Motiliproteus sp. MSK22-1	1897630	849	849	1	0	59.33	686	WP_076718731.1
			TonB-dependent siderophore receptor [Oceanospirillum sp. D5]	Oceanospirillum sp. D5	2760088	838	838	1	0	60.43	683	WP_182810053.1
4	gamma_proteobacterium_HTCC5015_tax391615_locID_647603794_GP5015_1158_seqID349045	740	outer membrane protein [gamma proteobacterium HTCC5015]	gamma proteobacterium HTCC5015	391615	1521	1521	1	0	100	740	EDY87670.1
			TonB-dependent siderophore receptor [Opitutaceae bacterium]	Opitutaceae bacterium	2006848	701	701	0.95	0	50.28	703	MBT5904024.1
			TonB-dependent siderophore receptor [Rubritalea squalenifaciens]	Rubritalea squalenifaciens	407226	674	674	0.92	0	48.29	691	WP_143184745.1
5	Rhodobacterales_bacterium_Y4I_tax439496_locID_647620279_RBY4I_4111_seqID340852	699	outer membrane receptor, TonB dependent [Rhodobacterales bacterium Y4I]	Rhodobacterales bacterium Y4I	439496	1425	1425	1	0	100	699	EDZ44926.1
			TonB-dependent siderophore receptor [Leisingera daeponensis]	Leisingera daeponensis	405746	1415	1415	1	0	99	699	WP_027245967.1
			TonB-dependent siderophore receptor [Leisingera aquaemixtae]	Leisingera aquaemixtae	1396826	1392	1392	1	0	97	699	WP_141889112.1
6	Roseobacter_sp_MED193_tax314262_locID_638932612_MED193_22031_seqID146420	680	TonB-dependent siderophore receptor [Roseobacter sp. MED193]	Roseobacter sp. MED193	314262	1385	1385	1	0	100	680	WP_009811876.1
			hypothetical protein BM560_05415 [Roseobacter sp. MedPE-SWde]	Roseobacter sp. MedPE-SWde	1860090	1380	1380	1	0	99.41	680	OIQ43589.1
			TonB-dependent siderophore receptor [Phaeobacter sp. 11ANDIMAR09]	Phaeobacter sp. 11ANDIMAR09	1225647	1345	1345	1	0	96.18	680	WP_054460561.1
7	Sphingopyxis_alaskensis_RB2256_tax317655_locID_638009308_Sala_0947_seqID76451	683	TonB-dependent siderophore receptor [Sphingopyxis alaskensis RB2256]	Sphingopyxis alaskensis RB2256	317655	1393	1393	1	0	100	683	ABF52665.1
			TonB-dependent siderophore receptor [Sphingopyxis alaskensis]	Sphingopyxis alaskensis	117207	1379	1379	0.98	0	100	676	WP_041383704.1
			TonB-dependent siderophore receptor [Sphingopyxis sp. FD7]	Sphingopyxis sp. FD7	1914525	1353	1353	1	0	96.34	683	BBB12073.1
8	Sphingomonas_sp_SKA58_tax314266_locID_639159880_SKA58_09506_seqID154395	677	TonB-dependent siderophore receptor [Sphingomonas sp. SKA58]	Sphingomonas sp. SKA58	314266	1382	1382	1	0	100	690	WP_037542229.1
			putative ferrisiderophore receptor [Sphingomonas sp. SKA58]	Sphingomonas sp. SKA58	314266	1380	1380	1	0	100	677	EAT09188.1
			TonB-dependent siderophore receptor [Sphingobium sp.]	Sphingobium sp.	1912891	1377	1377	1	0	99.85	677	MBA37533.1
9	Hyphomonas_neptunium_ATCC_15444_tax228405_locID_638144889_HNE_2329_seqID18744	724	TonB-dependent siderophore receptor [Hyphomonas]	Hyphomonas	85	1451	1451	1	0	100	724	WP_011647322.1
			TonB-dependent siderophore receptor [Croceicoccus naphthovorans]	Croceicoccus naphthovorans	1348774	857	857	0.94	0	63.01	733	WP_047820169.1
			TonB-dependent siderophore receptor [Novosphingobium sp.]	Novosphingobium sp.	1874826	855	855	0.96	0	61.05	739	MCB2061263.1
10	WP_011589369_ligand_gated_channel_protein_Alcanivorax_tax59753_INGROUP	745	TonB-dependent siderophore receptor [Alcanivorax]	Alcanivorax	59753	1535	1535	1	0	100	745	WP_011589369.1
			TonB-dependent siderophore receptor [unclassified Alcanivorax]	unclassified Alcanivorax	2638842	1523	1523	1	0	99.19	745	WP_035459205.1
			TonB-dependent siderophore receptor [Alcanivorax sp. DG881]	Alcanivorax sp. DG881	236097	1451	1451	1	0	94.09	745	WP_007151461.1
11	WP_016784468_TonB_dependent_receptor_tax47951_putative_amphibactin_transporter_Vibrio_cyclitrophicus_INGROUP	735	TonB-dependent receptor [Vibrio cyclitrophicus]	Vibrio cyclitrophicus	47951	1509	1509	1	0	100	735	WP_016784468.1
			Ferric hydroxamate outer membrane receptor FhuA [Vibrio cyclitrophicus FF75]	Vibrio cyclitrophicus FF75	1136163	1508	1508	1	0	99.86	740	ERM60908.1
			TonB-dependent receptor [Vibrio]	Vibrio	662	1507	1507	1	0	99.86	735	WP_010441111.1
12	Photobacterium_profundum_SS9_tax298386_locID_637586275_PBPRA1566_seqID28864	699	TonB-dependent siderophore receptor [Photobacterium profundum]	Photobacterium profundum	74109	1437	1437	1	0	100	699	WP_011218298.1
			TonB-dependent siderophore receptor [Photobacterium frigidiphilum]	Photobacterium frigidiphilum	264736	1427	1427	1	0	99.28	699	WP_107241723.1
			TonB-dependent siderophore receptor [Psychromonas arctica]	Psychromonas arctica	168275	1147	1147	1	0	78.11	697	WP_028868314.1
13	E1W8M5_FOXA_SALTS_Ferrioxamine_B_receptor_OS_Salmonella_typhimurium_strain_SL1344_tax216597_GN_foxA_INGROUP	702	ferrioxamine B receptor FoxA [Salmonella]	Salmonella	590	1449	1449	1	0	100	702	WP_001127725.1
			ferrioxamine B receptor FoxA [Salmonella enterica]	Salmonella enterica	28901	1448	1448	1	0	99.86	702	EBI1612556.1
			ferrioxamine B receptor FoxA [Salmonella enterica subsp. enterica serovar Stanley]	Salmonella enterica subsp. enterica serovar Stanley	192953	1448	1448	1	0	99.86	702	EBR0302303.1
14	tr_O52981_ERWAM_Ferrioxamine_receptor_OS_Erwinia_amylovora_tax552_GN_FoxR_INGROUP	705	TonB-dependent siderophore receptor [Erwinia amylovora]	Erwinia amylovora	552	1458	1458	1	0	100	705	WP_004160310.1
			TonB-dependent siderophore receptor [Erwinia amylovora]	Erwinia amylovora	552	1456	1456	1	0	99.86	705	WP_168394397.1
			Ferrioxamine E receptor [Erwinia amylovora ATCC BAA-2158]	Erwinia amylovora ATCC BAA-2158	889211	1453	1453	1	0	99.72	705	CBX82137.1
15	A0A2S1CT17_ENTAG_Ferrioxamine_receptor_FoxR_OS_Enterobacter_agglomerans_tax549_GN_foxR_INGROUP	699	ferrioxamine receptor FoxR [Pantoea agglomerans]	Pantoea agglomerans	549	1447	1447	1	0	100	699	AWD38011.1
			TonB-dependent siderophore receptor [Pantoea agglomerans]	Pantoea agglomerans	549	1442	1442	1	0	99.71	699	WP_022625829.1
			TonB-dependent siderophore receptor [Pantoea agglomerans]	Pantoea agglomerans	549	1442	1442	1	0	99.57	699	WP_182499948.1
16	Q01674_FOXA_YEREN_Ferrioxamine_receptor_OS_Yersinia_enterocolitica_tax630_GN_foxA_INGROUP	710	RecName: Full=Ferrioxamine receptor; Flags: Precursor	Yersinia enterocolitica	630	1467	1467	1	0	100	710	Q01674.2
			TonB-dependent siderophore receptor [Yersinia enterocolitica]	Yersinia enterocolitica	630	1459	1459	1	0	99.58	710	WP_005175615.1
			TonB-dependent siderophore receptor [Yersinia enterocolitica]	Yersinia enterocolitica	630	1457	1457	1	0	99.44	710	WP_032908747.1
17	Q9I116_PSEAE_Ferrioxamine_receptor_FoxA_OS_Pseudomonas_aeruginosa_strain_ATCC_15692_DSM_22644_tax208964_GN_foxA_INGROUP	820	ferrioxamine receptor FoxA [Pseudomonas aeruginosa]	Pseudomonas aeruginosa	287	1685	1685	1	0	99.88	820	WP_043096022.1
			ferrioxamine receptor FoxA [Pseudomonas aeruginosa]	Pseudomonas aeruginosa	287	1685	1685	1	0	99.88	820	WP_023113112.1
			ferrioxamine receptor FoxA [Pseudomonas]	Pseudomonas	286	1685	1685	1	0	99.88	820	WP_003116885.1
18	WP_000113220.1_Salmonella_ferrichrome_porin_FhuA_tax590_INGROUP	729	ferrichrome porin FhuA [Salmonella enterica]	Salmonella enterica	28901	1511	1511	1	0	99.86	729	EAO6761778.1
			TPA: ferrichrome porin FhuA [Salmonella enterica subsp. enterica serovar Dublin]	Salmonella enterica subsp. enterica serovar Dublin	98360	1511	1511	1	0	99.86	729	HBI0379747.1
			ferrichrome porin FhuA [Salmonella enterica subsp. enterica serovar Salford]	Salmonella enterica subsp. enterica serovar Salford	1151183	1511	1511	1	0	99.86	729	EBX1109027.1
19	Marinomonas_sp_MED121_tax314277_locID_638946380_MED121_19094_seqID114299	710	TonB-dependent siderophore receptor [Marinomonas sp. MED121]	Marinomonas sp. MED121	314277	1459	1459	1	0	100	710	WP_009833005.1
			TonB-dependent siderophore receptor [unclassified Marinomonas]	unclassified Marinomonas	196814	1350	1350	1	0	91.27	710	WP_063339453.1
			TonB-dependent siderophore receptor [Marinomonas sp. S3726]	Marinomonas sp. S3726	579484	1342	1342	1	0	90.85	710	WP_046016054.1
20	Moritella_sp_PE36_tax58051_locID_641154364_PE36_09923_seqID261658	479	TonB-dependent siderophore receptor [Moritella sp. PE36]	Moritella sp. PE36	58051	989	989	1	0	100	479	WP_006034402.1
			TonB-dependent siderophore receptor [Moritella sp.]	Moritella sp.	78556	986	986	1	0	99.58	711	MBL1416152.1
			TonB-dependent siderophore receptor [Moritella sp.]	Moritella sp.	78556	984	984	1	0	99.37	711	PHR89579.1
21	Moritella_sp_PE36_tax58051_locID_641153445_PE36_09928_seqID260750	149	TonB-dependent receptor [Moritella sp. PE36]	Moritella sp. PE36	58051	307	307	1	0	100	149	WP_006033496.1
			TonB-dependent siderophore receptor [Moritella sp.]	Moritella sp.	78556	312	312	1	0	100	711	NQZ90993.1
			TonB-dependent siderophore receptor [Moritella sp.]	Moritella sp.	78556	310	310	1	0	99.33	711	MBL1416152.1
22	Vibrio_harveyi_ATCC_BAA_1116_tax338187_locID_640910773_VIBHAR_06299_seqID256312	715	TonB-dependent siderophore receptor [Vibrio campbellii]	Vibrio campbellii	680	1477	1477	1	0	100	715	WP_012129769.1
			TonB-dependent siderophore receptor [Vibrio campbellii]	Vibrio campbellii	680	1465	1465	1	0	99.16	715	WP_005533381.1
			TonB-dependent siderophore receptor [Vibrio campbellii]	Vibrio campbellii	680	1461	1461	1	0	98.88	715	WP_010647178.1
23	BAD91883_ferrioxamine_B_receptor_Vibrio_vulnificus_tax672_desA_INGROUP	726	ferrioxamine B receptor [Vibrio vulnificus]	Vibrio vulnificus	672	1502	1502	1	0	100	726	BAD91883.1
			TonB-dependent siderophore receptor [Vibrio vulnificus]	Vibrio vulnificus	672	1498	1498	1	0	99.72	726	WP_225494585.1
			TPA: TonB-dependent siderophore receptor [Vibrio vulnificus]	Vibrio vulnificus	672	1491	1491	1	0	99.17	726	HAT7740693.1
24	Reinekea_blandensis_MED297_tax314283_locID_638996682_MED297_09836_seqID139802	718	TonB-dependent siderophore receptor [Reinekea blandensis]	Reinekea blandensis	374838	1471	1471	1	0	100	718	WP_008041294.1
			TonB-dependent siderophore receptor [Reinekea marinisedimentorum]	Reinekea marinisedimentorum	230495	909	909	0.98	0	60.45	717	WP_132703623.1
			TonB-dependent siderophore receptor [Reinekea thalattae]	Reinekea thalattae	2593301	880	880	0.95	0	59.74	720	WP_147713800.1
25	Sulfitobacter_sp_EE36_tax52598_locID_638830414_EE36_08023_seqID157839	712	TonB-dependent siderophore receptor [Sulfitobacter sp. EE-36]	Sulfitobacter sp. EE-36	52598	1429	1429	1	0	100	712	WP_005851004.1
			TonB-dependent siderophore receptor [Sulfitobacter pontiacus]	Sulfitobacter pontiacus	60137	1419	1419	1	0	99.3	712	WP_132997460.1
			TonB-dependent siderophore receptor [unclassified Sulfitobacter]	unclassified Sulfitobacter	196795	1419	1419	1	0	99.16	712	WP_037942977.1
26	Roseovarius_sp_217_tax314264_locID_638909906_ROS217_22882_seqID148986	707	TonB dependent, hydroxamate-type ferrisiderophore, outer membrane receptor [Roseovarius sp. 217]	Roseovarius sp. 217	314264	1437	1437	1	0	100	707	EAQ27421.1
			TonB-dependent siderophore receptor [Roseovarius sp. 217]	Roseovarius sp. 217	314264	1428	1428	0.99	0	100	703	WP_040651729.1
			ligand-gated channel [Roseovarius sp. BRH_c41]	Roseovarius sp. BRH_c41	1629709	1412	1412	0.99	0	98.44	703	KJS43990.1
27	Pelagibaca_bermudensis_HTCC2601_tax314265_locID_648283048_R2601_02333_seqID369872	689	TonB dependent, hydroxamate-type ferrisiderophore, outer membrane receptor [Salipiger bermudensis HTCC2601]	Salipiger bermudensis HTCC2601	314265	1393	1393	1	0	100	689	EAU48373.1
			TonB-dependent siderophore receptor [Salipiger bermudensis]	Salipiger bermudensis	344736	1392	1392	1	0	99.85	704	WP_040545587.1
			TonB-dependent siderophore receptor [Salipiger bermudensis]	Salipiger bermudensis	344736	1380	1380	1	0	98.84	704	WP_207075311.1
Summary of BLASTP results for salmochelin-enterobactin transporter homologs
Database: nr All non-redundant GenBank CDS translations+PDB+SwissProt+PIR+PRF excluding environmental samples from WGS projects
Query sequences			Significant Sequences producing significant alignments
Query #	Query sequence	Query length	Description	Scientific Name	Taxid	Max score	Total Score	Query cover	E value	Per. Ident	Acc. Len	Accession
1	WP_028295096_Oceanobacter_kriegii_FepA_family_TonB_dependent_siderophore_receptor_tax64971_INGROUP	741	FepA family TonB-dependent siderophore receptor [Oceanobacter kriegii]	Oceanobacter kriegii	64972	1523	1523	1	0	100	741	WP_028295096.1
			FepA family TonB-dependent siderophore receptor [Oceanobacter kriegii]	Oceanobacter kriegii	64972	1211	1211	1	0	80.48	743	WP_036537634.1
			FepA family TonB-dependent siderophore receptor [Alteromonas pelagimontana]	Alteromonas pelagimontana	1858656	856	856	0.99	0	58.41	741	WP_075607911.1
2	Oceanicola_sp_S124_tax1042378_OS124_010100003172_INGROUP	755	FepA family TonB-dependent siderophore receptor [Oceanicola sp. S124]	Oceanicola sp. S124	1042378	1540	1540	1	0	100	755	WP_168161429.1
			FepA family TonB-dependent siderophore receptor [Thioclava sp. SK-1]	Thioclava sp. SK-1	1889770	884	884	1	0	59.95	743	WP_066012722.1
			FepA family TonB-dependent siderophore receptor [Falsirhodobacter sp. PG104]	Falsirhodobacter sp. PG104	2692330	867	867	0.96	0	59.81	740	WP_211785565.1
3	NVK59096_Rhodobacteraceae_bacterium_FepA_family_TonB_dependent_siderophore_receptor_tax1904441_INGROUP	765	FepA family TonB-dependent siderophore receptor [Rhodobacteraceae bacterium]	Rhodobacteraceae bacterium	1904441	1564	1564	1	0	100	765	NVK59096.1
			TonB-dependent siderophore receptor [Salipiger sp.]	Salipiger sp.	2024862	1560	1560	1	0	99.61	765	MAU47281.1
			FepA family TonB-dependent siderophore receptor [Salipiger thiooxidans]	Salipiger thiooxidans	282683	1558	1558	1	0	99.48	765	WP_089960106.1
4	WP_147690498_Escherichia_coli_siderophore_enterobactin_receptor_FepA_tax562_altINGROUP	746	siderophore enterobactin receptor FepA [Escherichia coli]	Escherichia coli	562	1532	1532	1	0	100	746	WP_147690498.1
			siderophore enterobactin receptor FepA [Enterobacteriaceae]	Enterobacteriaceae	543	1530	1530	1	0	99.87	746	WP_001034911.1
			siderophore enterobactin receptor FepA [Escherichia coli]	Escherichia coli	562	1529	1529	1	0	99.73	746	WP_032237956.1
5	H9L4U9_SALCH_TonB_dependent_siderophore_receptor_protein_OS_Salmonella_choleraesuis_strainSC_B67_tax321314_GN_iroN_INGROUP	726	TonB-dependent siderophore receptor [Salmonella enterica]	Salmonella enterica	28901	1479	1479	1	0	100	726	WP_044566054.1
			TonB-dependent siderophore receptor [Salmonella enterica]	Salmonella enterica	28901	1479	1479	1	0	99.86	726	WP_086810755.1
			TonB-dependent siderophore receptor [Salmonella]	Salmonella	590	1478	1478	1	0	99.86	726	WP_039847210.1
6	W9BAN3_KLEPN_IroN_protein_OS_Klebsiella_pneumoniae_tax573_GN_iroN_INGROUP	724	siderophore salmochelin receptor IroN [Klebsiella pneumoniae]	Klebsiella pneumoniae	573	1472	1472	1	0	100	724	WP_016529496.1
			siderophore salmochelin receptor IroN [Klebsiella pneumoniae]	Klebsiella pneumoniae	573	1470	1470	1	0	99.72	724	WP_180350960.1
			siderophore salmochelin receptor IroN [Klebsiella pneumoniae]	Klebsiella pneumoniae	573	1469	1469	1	0	99.59	724	WP_128972609.1
7	Q8GH18_ECOLX_Ferric_enterobactin_receptor_OS_Escherichia_coli_tax562_GN_iroN_INGROUP	725	TonB-dependent siderophore receptor [Escherichia coli]	Escherichia coli	562	1472	1472	1	0	99.86	727	AWG09913.1
			siderophore salmochelin receptor IroN [Salmonella enterica]	Salmonella enterica	28901	1472	1472	1	0	100	727	WP_031617234.1
			TPA: siderophore salmochelin receptor IroN [Escherichia coli]	Escherichia coli	562	1472	1472	1	0	99.86	725	HAH0839561.1
8	A0A447L887_KLEAE_Siderophore_salmochelin_receptor_IroN_OS_Klebsiella_aerogenes_tax548_GN_fepA_2_INGROUP	724	outer membrane receptor protein [Klebsiella aerogenes]	Klebsiella aerogenes	548	1474	1474	1	0	100	726	AKK83288.1
			outer membrane receptor protein [Klebsiella aerogenes]	Klebsiella aerogenes	548	1474	1474	1	0	99.86	726	KJM48724.1
			outer membrane receptor protein [Klebsiella aerogenes]	Klebsiella aerogenes	548	1473	1473	1	0	99.86	726	KZR20199.1
